# Wide scope analysis of bioactive lipids, including steroids, bile acids, and polyunsaturated fatty acid metabolites, in human plasma by LC/MS/MS

**DOI:** 10.1101/2023.04.13.536679

**Authors:** Kohta Nakatani, Yoshihiro Izumi, Hironobu Umakoshi, Maki Yokomoto-Umakoshi, Tomoko Nakaji, Hiroki Kaneko, Hiroshi Nakao, Yoshihiro Ogawa, Kazutaka Ikeda, Takeshi Bamba

## Abstract

Quantitative information on blood metabolites has the potential to be utilized in medical strategies such as early disease detection and prevention. Monitoring of bioactive lipids, such as steroids, bile acids, and polyunsaturated fatty acid (PUFA) metabolites, could be a valuable indicator for health status. However, a method for simultaneous measurement of these bioactive lipids has not been reported at present. Here, we report a liquid chromatography tandem mass spectrometry (LC/MS/MS) method that can simultaneously measure more than 140 bioactive lipids, including steroids, bile acids, and PUFA metabolites, from human plasma, and a sample preparation method for these targets. Protein removal in methanol precipitation and purification operations of bioactive lipids by solid-phase extraction improved the recovery of targeted compounds in human plasma samples, demonstrating the importance of sample preparation methods in a wide range of bioactive lipid analyses. Using the developed method, we measured plasma from healthy human volunteers and confirmed the presence of bioactive lipid molecules associated with sex differences and circadian rhythms. The practical bioactive lipid analysis method developed is expected to be applied to health monitoring and disease biomarker discovery for precision medicine.
