## Supplementary material for "Wide scope analysis of bioactive lipids, including steroids, bile acids, and polyunsaturated fatty acid metabolites, in human plasma by LC/MS/MS": Table S-1

### Sheet: Table S-1
	Table S-1. Physicochemical properites of steroids, bile acids and PUFA metabolites in our library.
		Compoud name1	Compound name2	Abbreviation	Group	SMILES	logPow(consensus)	pKa	pKb
	1	Estriol-16-glucuronide	-	E3-16-G	Steroid	OC(=O)C1OC(OC2CC3C(C2O)(C)CCC2C3CCc3c2ccc(c3)O)C(C(C1O)O)O	0.8148	3.46	-3.35
	2	18-Oxocortisol	-	18-oxo-F	Steroid	OCC(=O)C1(O)CCC2C1(C=O)CC(O)C1C2CCC2=CC(=O)CCC12C	0.6997	12.42	-2.85
	3	β-Estradiol 3-(β-D-glucuronide) 17-sulfate	-	E2-3-G-17-S	Steroid	OC(=O)C1OC(Oc2ccc3c(c2)CCC2C3CCC3(C2CCC3OS(=O)(=O)O)C)C(C(C1O)O)O	1.331	-1.38	-3.69
	4	18-Hydroxycortisol	-	18-OHF	Steroid	OCC(=O)C1(O)CCC2C1(CO)CC(O)C1C2CCC2=CC(=O)CCC12C	0.5755	12.51	-2.8
	5	17β-Estradiol-3-glucuronide	-	E2-3-G	Steroid	OC1C(O)C(Oc2ccc3c(c2)CCC2C3CCC3(C2CCC3O)C)OC(C1O)C(=O)O	1.557	3.3	-0.88
	6	Estrone glucuronide	-	E1-G	Steroid	OC1C(O)C(Oc2ccc3c(c2)CCC2C3CCC3(C2CCC3=O)C)OC(C1O)C(=O)O	1.585	3.3	-3.69
	7	18-Hydroxycorticosterone	-	18-OHB	Steroid	OCC(=O)C1CCC2C1(CO)CC(O)C1C2CCC2=CC(=O)CCC12C	1.373	13.8	-2.77
	8	Testosterone glucuronide	-	T-G	Steroid	O=C1CCC2(C(=C1)CCC1C2CCC2(C1CCC2OC1OC(C(=O)O)C(C(C1O)O)O)C)C	1.667	3.63	-3.69
	9	Taurocholic acid	5β-Cholanic acid-3α,7α,12α-triol-N-(2-sulpho-ethyl)-amide	TCA	Bile acid	OC1CCC2(C(C1)CC(C1C2CC(O)C2(C1CCC2C(CCC(=O)NCCS(=O)(=O)O)C)C)O)C	1.971	-1.06	0.28
	10	11β,17α,21-Trihydroxypregnenolone	-	11β,17α,21-(OH)3Preg	Steroid	OCC(=O)C1(O)CCC2C1(C)CC(O)C1C2CC=C2C1(C)CCC(C2)O	1.47	12.58	-1.4
	11	Aldosterone	-	A	Steroid	OCC(=O)C1CCC2C1(C=O)CC(O)C1C2CCC2=CC(=O)CCC12C	1.497	13.82	-2.85
	12	Androsterone glucuronide	-	An-G	Steroid	OC(=O)C1OC(OC2CCC3(C(C2)CCC2C3CCC3(C2CCC3=O)C)C)C(C(C1O)O)O	1.764	3.47	-3.69
	13	Etiocholanolone glucuronide	-	Et-G	Steroid	OC(=O)C1OC(OC2CCC3(C(C2)CCC2C3CCC3(C2CCC3=O)C)C)C(C(C1O)O)O	1.764	3.47	-3.69
	14	Cortisol	-	F	Steroid	OCC(=O)C1(O)CCC2C1(C)CC(O)C1C2CCC2=CC(=O)CCC12C	1.539	12.58	-2.85
	16	Cortisone	-	E	Steroid	OCC(=O)C1(O)CCC2C1(C)CC(=O)C1C2CCC2=CC(=O)CCC12C	1.517	12.58	-3.33
	17	5β-Dihydrocortisol	-	5β-DiHF	Steroid	OCC(=O)C1(O)CCC2C1(C)CC(O)C1C2CCC2C1(C)CCC(=O)C2	1.541	12.58	-2.84
	18	Tauro-β-muricholic acid	5β-Cholanic acid-3α,6β,7β-triol-N-(2-sulphoethyl)-amide	TβMCA	Bile acid	OC1CCC2(C(C1)C(O)C(C1C2CCC2(C1CCC2C(CCC(=O)NCCS(=O)(=O)O)C)C)O)C	2.039	-0.98	0.08
	19	Tauro-α-muricholic acid	5β-Cholanic acid-3α, 6β,7α-triol-N-(2-sulphoethyl)-amide	TαMCA	Bile acid	OC1CCC2(C(C1)C(O)C(C1C2CCC2(C1CCC2C(CCC(=O)NCCS(=O)(=O)O)C)C)O)C	2.039	-0.98	0.08
	20	17α,21-Dihydroxy-5β-pregnane-3,11,20-trione	5β-Dihydrocortisone (5β-DHE)	5β-DiHE	Steroid	OCC(=O)C1(O)CCC2C1(C)CC(=O)C1C2CCC2C1(C)CCC(=O)C2	1.517	12.58	-3.33
	21	6-keto-Prostaglandin F1α	-	6-keto-PGF1α	PUFA metabolite	CCCCCC(C=CC1C(O)CC(C1CC(=O)CCCCC(=O)O)O)O	1.907	4.14	-1.63
	22	(3Z)-5-[(1S,2R,3R,5S)-3,5-Dihydroxy-2-[(1E,3S)-3-hydroxy-1-octen-1-yl]cyclopentyl]-3-pentenoic acid	-	2,3-dinor-8iso-PGF2α	PUFA metabolite	CCCCCC(C=CC1C(O)CC(C1CC=CCC(=O)O)O)O	2.019	4.41	-1.63
	23	Leukotriene C4	-	LTC4	PUFA metabolite	CCCCCC=CCC=CC=CC=CC(C(CCCC(=O)O)O)SCC(C(=O)NCC(=O)O)NC(=O)CCC(C(=O)O)N	1.65	1.8	9.31
	24	Glycocholic acid	5β-Cholanic acid-3α,7α,12α-triol-N-(carboxymethyl)-amide	GCA	Bile acid	OC1CCC2(C(C1)CC(C1C2CC(O)C2(C1CCC2C(CCC(=O)NCC(=O)O)C)C)O)C	2.395	3.77	-0.04
	25	Corticosterone	-	B	Steroid	OCC(=O)C1CCC2C1(C)CC(O)C1C2CCC2=CC(=O)CCC12C	2.342	13.86	-0.26
	26	Taurodeoxychloic acid	5β-Cholanic acid-3α,12α-diol-N-(2-sulphoethyl)-amide	TDCA	Bile acid	OC1CCC2(C(C1)CCC1C2CC(O)C2(C1CCC2C(CCC(=O)NCCS(=O)(=O)O)C)C)C	2.954	-0.94	0.22
	27	Estriol	-	E3	Steroid	Oc1ccc2c(c1)CCC1C2CCC2(C1CC(C2O)O)C	2.742	10.33	-3.16
	28	21-Deoxycortisol	-	21-DOF	Steroid	O=C1CCC2(C(=C1)CCC1C2C(O)CC2(C1CCC2(O)C(=O)C)C)C	2.297	12.69	-2.85
	29	11-Dehydrocorticosterone	-	11-DHB	Steroid	OCC(=O)C1CCC2C1(C)CC(=O)C1C2CCC2=CC(=O)CCC12C	2.32	13.86	-3.3
	30	Thromboxane B2	-	TXB2	PUFA metabolite	CCCCCC(C=CC1OC(O)CC(C1CC=CCCCC(=O)O)O)O	2.537	4.27	-2.85
	31	Tetrahydrocorticosterone	-	THB	Steroid	OCC(=O)C1CCC2C1(C)CC(O)C1C2CCC2C1(C)CCC(C2)O	2.418	13.86	-0.25
	32	7α-Hydroxyandrostenedione	-	7α-OHA4	Steroid	O=C1CCC2(C(=C1)CC(C1C2CCC2(C1CCC2=O)C)O)C	2.649	17.14	-0.61
	33	11β-Hydroxyandrostenedione	-	11β-OHA4	Steroid	O=C1CCC2(C(=C1)CCC1C2C(O)CC2(C1CCC2=O)C)C	2.649	14.88	-2.85
	34	17α,21-Dihydroxypregnenolone	17α,21α-Dihydroxypregnenolone	17,21-(OH)2Preg	Steroid	OCC(=O)C1(O)CCC2C1(C)CCC1C2CC=C2C1(C)CCC(C2)O	2.465	12.59	-1.4
	35	7α-Hydroxydehydroepiandrosterone	-	7α-OHDHEA	Steroid	OC1CCC2(C(=CC(C3C2CCC2(C3CCC2=O)C)O)C1)C	2.625	18.2	-0.81
	36	3α,21-Dihydroxy-5β-pregnane-11,20-dione	Tetrahydrodehydrocorticosterone	THA	Steroid	OCC(=O)C1CCC2C1(C)CC(=O)C1C2CCC2C1(C)CCC(C2)O	2.391	13.86	-1.36
	37	16α-Hydroxyestrone	-	16α-OHE1	Steroid	Oc1ccc2c(c1)CCC1C2CCC2(C1CC(C2=O)O)C	2.863	10.33	-3.51
	38	19-Hydroxyandrostenedione	-	19-OHA4	Steroid	OCC12CCC(=O)C=C1CCC1C2CCC2(C1CCC2=O)C	2.675	18.71	-0.97
	39	Taurohyodeoxycholic acid	5β-Cholanic acid-3α,6α-diol-N-(2-sulphoethyl)-amide	THDCA	Bile acid	OC1CCC2(C(C1)C(O)CC1C2CCC2(C1CCC2C(CCC(=O)NCCS(=O)(=O)O)C)C)C	2.931	-0.98	0.08
	40	7α-Hydroxytestosterone	-	7α-OHT	Steroid	O=C1CCC2(C(=C1)CC(C1C2CCC2(C1CCC2O)C)O)C	2.625	17.14	-0.44
	41	11β-Hydroxytestosterone	-	11β-OHT	Steroid	O=C1CCC2(C(=C1)CCC1C2C(O)CC2(C1CCC2O)C)C	2.625	14.48	-2.85
	42	11β,21-Dihydroxy-5β-pregnane-3,20-dione	5β-Dihydrocorticosterone	5β-DiHB	Steroid	OCC(=O)C1CCC2C1(C)CC(O)C1C2CCC2C1(C)CCC(=O)C2	2.343	13.86	-0.29
	43	19-Hydroxytestosterone	-	19-OHT	Steroid	OCC12CCC(=O)C=C1CCC1C2CCC2(C1CCC2O)C	2.651	18.74	-0.62
	44	11-Deoxycortisol	Cortexolone, Cortodoxone (INN)	11-DOF	Steroid	OCC(=O)C1(O)CCC2C1(C)CCC1C2CCC2=CC(=O)CCC12C	2.534	12.59	-3.33
	45	Prostaglandin D3	-	PGD3	PUFA metabolite	CCC=CCC(C=CC1C(=O)CC(C1CC=CCCCC(=O)O)O)O	2.549	4.4	-1.64
	46	16α-Hydroxyandrostenedione	-	16α-OHA4	Steroid	O=C1CCC2(C(=C1)CCC1C2CCC2(C1CC(C2=O)O)C)C	2.812	13.38	-3.51
	47	Adrenosterone	11-keto-A4	11-keto-A4	Steroid	O=C1CCC2(C(=C1)CCC1C2C(=O)CC2(C1CCC2=O)C)C	2.627	17.99	-4.87
	48	16α-Hydroxydehydroisoandrosterone	-	16α-OHDHEA	Steroid	OC1CCC2(C(=CCC3C2CCC2(C3CC(C2=O)O)C)C1)C	2.743	13.38	-1.4
	49	Estrone sulfate	-	E1-S	Steroid	O=C1CCC2C1(C)CCC1C2CCc2c1ccc(c2)OS(=O)(=O)O	3.237	-1.75	-7.48
	50	Tauroursodeoxycholic acid	5β-Cholanic acid-3α,7β-diol-N-(2-sulphoethyl)-amide	TUDCA	Bile acid	OC1CCC2(C(C1)CC(C1C2CCC2(C1CCC2C(CCC(=O)NCCS(=O)(=O)O)C)C)O)C	2.931	-0.99	0.18
	51	Taurochenodeoxycholic acid	5β-Cholanic acid-3α,7α-diol-N-(2-sulpho-ethyl)-amide	TCDCA	Bile acid	OC1CCC2(C(C1)CC(C1C2CCC2(C1CCC2C(CCC(=O)NCCS(=O)(=O)O)C)C)O)C	2.931	-0.99	0.18
	52	Cholic acid	5β-Cholanic acid-3α,7α,12α-triol	CA	Bile acid	OC1CCC2(C(C1)CC(C1C2CC(O)C2(C1CCC2C(CCC(=O)O)C)C)O)C	3.205	4.48	-0.16
	53	Prostaglandin F2α	-	PGF2α	PUFA metabolite	CCCCCC(C=CC1C(O)CC(C1CC=CCCCC(=O)O)O)O	2.736	4.36	-1.63
	54	ω-Muricholic acid	5β-Cholanic acid-3α,6α,7β-triol	ω-MCA	Bile acid	OC1CCC2(C(C1)C(O)C(C1C2CCC2(C1CCC2C(CCC(=O)O)C)C)O)C	3.273	4.6	-2.69
	55	α-Muricholic acid	5β-Cholanic acid-3α,6β,7α-triol	α-MCA	Bile acid	OC1CCC2(C(C1)C(O)C(C1C2CCC2(C1CCC2C(CCC(=O)O)C)C)O)C	3.273	4.6	-2.69
	56	β-Muricholic acid	5β-Cholanic acid-3α,6β,7β-triol	β-MCA	Bile acid	OC1CCC2(C(C1)C(O)C(C1C2CCC2(C1CCC2C(CCC(=O)O)C)C)O)C	3.273	4.6	-2.69
	57	2-Hydroxyestrone	-	2-OHE1	Steroid	O=C1CCC2C1(C)CCC1C2CCc2c1cc(O)c(c2)O	3.335	9.67	-6.25
	58	Dehydroepiandrosterone sulfate	-	DHEA-S	Steroid	O=C1CCC2C1(C)CCC1C2CC=C2C1(C)CCC(C2)OS(=O)(=O)O	3.28	-1.36	-7.48
	59	Resolvin E1	-	RvE1	PUFA metabolite	CCC(C=CC=CCC(C=CC=CC=CC(CCCC(=O)O)O)O)O	2.636	4.65	-1.11
	60	Glycohyodeoxycholic acid	5β-Cholanic acid-3α,6α-diol-N-(carboxymethyl)-amide	GHDCA	Bile acid	OC1CCC2(C(C1)C(O)CC1C2CCC2(C1CCC2C(CCC(=O)NCC(=O)O)C)C)C	3.358	3.77	-0.66
	61	Prostaglandin D2	-	PGD2	PUFA metabolite	CCCCCC(C=CC1C(=O)CC(C1CC=CCCCC(=O)O)O)O	2.801	4.4	-1.6
	62	Prostaglandin E2	-	PGE2	PUFA metabolite	CCCCCC(C=CC1C(O)CC(=O)C1CC=CCCCC(=O)O)O	2.801	4.3	-1.63
	63	Glycodeoxycholic acid	5β-Cholanic acid-3α,12α-diol-N-(carboxymethyl)-amide	GDCA	Bile acid	OC1CCC2(C(C1)CCC1C2CC(O)C2(C1CCC2C(CCC(=O)NCC(=O)O)C)C)C	3.381	3.77	-0.18
	64	2-Hydroxyestradiol	-	2-OHE2	Steroid	OC1CCC2C1(C)CCC1C2CCc2c1cc(O)c(c2)O	3.309	9.67	-0.88
	65	Leukotriene D4	-	LTD4	PUFA metabolite	CCCCCC=CCC=CC=CC=CC(C(CCCC(=O)O)O)SCC(C(=O)NCC(=O)O)N	3.114	3.29	8.05
	66	Prostaglandin I2	-	PGI2	PUFA metabolite	CCCCCC(C=CC1C(O)CC2C1CC(=CCCCC(=O)O)O2)O	2.766	4.43	-1.63
	67	Glycoursodeoxycholic acid	5β-Cholanic acid-3α,7β-diol-N-(carboxymethyl)-amide	GUDCA	Bile acid	OC1CCC2(C(C1)CC(C1C2CCC2(C1CCC2C(CCC(=O)NCC(=O)O)C)C)O)C	3.358	3.77	-0.29
	68	Glycochenodeoxycholic acid	5β-Cholanic acid-3α,7α-diol-N-(carboxymethyl)-amide	GCDCA	Bile acid	OC1CCC2(C(C1)CC(C1C2CCC2(C1CCC2C(CCC(=O)NCC(=O)O)C)C)O)C	3.358	3.77	-0.29
	69	11β-Hydroxyprogesterone	-	11β-OHProg	Steroid	O=C1CCC2(C(=C1)CCC1C2C(O)CC2(C1CCC2C(=O)C)C)C	3.106	18.88	-0.26
	70	Prostaglandin K2	-	PGK2	PUFA metabolite	CCCCCC(C=CC1C(=O)CC(=O)C1CC=CCCCC(=O)O)O	2.876	4.35	-1.6
	71	Leukotriene E4	-	LTE4	PUFA metabolite	CCCCCC=CCC=CC=CC=CC(C(CCCC(=O)O)O)SCC(C(=O)O)N	3.167	2.39	9.13
	72	7-ketodeoxycholic acid	5β-Cholanic acid-3α,12α-diol-7-one	7-keto-DCA	Bile acid	OC1CCC2(C(C1)CC(=O)C1C2CC(O)C2(C1CCC2C(CCC(=O)O)C)C)C	3.178	4.44	-0.33
	73	17α,20α-Dihydroxypregn-4-en-3-one	17, 20α-(OH)2P	17,20α-(OH)2Prog	Steroid	O=C1CCC2(C(=C1)CCC1C2CCC2(C1CCC2(O)C(O)C)C)C	3.323	13.42	-3.13
	74	Prostaglandin E1	-	PGE1	PUFA metabolite	CCCCCC(C=CC1C(O)CC(=O)C1CCCCCCC(=O)O)O	3.054	4.35	-1.63
	75	5(S),14(R)-Lipoxin B4	-	LXB4	PUFA metabolite	CCCCCC(C(C=CC=CC=CC=CC(CCCC(=O)O)O)O)O	2.932	4.65	-1.55
	76	5(S),6(R)-Lipoxin A4/15-epi-Lipoxin A4	-	LXA4/15-epi-LXA4	PUFA metabolite	CCCCCC(C=CC=CC=CC=CC(C(CCCC(=O)O)O)O)O	2.932	4.48	-1.58
	77	7α-Hydroxypregnenolone	-	7α-OHPreg	Steroid	OC1CCC2(C(=CCC3C2CCC2(C3CCC2(O)C(=O)C)C)C1)C	3.23	12.7	-1.4
	78	17α-Hydroxypregnenolone	-	17α-OHPreg	Steroid	OC1CCC2(C(=CCC3C2CCC2(C3CCC2(O)C(=O)C)C)C1)C	3.23	12.7	-1.4
	79	21-Hydroxypregnenolone	-	21-OHPreg	Steroid	OCC(=O)C1CCC2C1(C)CCC1C2CC=C2C1(C)CCC(C2)O	3.275	13.86	-1.4
	80	11-Deoxycorticosterone	21-Hydroxyprogesterone, Cortexone	DOC	Steroid	OCC(=O)C1CCC2C1(C)CCC1C2CCC2=CC(=O)CCC12C	3.344	13.86	-3.3
	81	Estrone	-	E1	Steroid	Oc1ccc2c(c1)CCC1C2CCC2(C1CCC2=O)C	3.712	10.33	-5.45
	82	2-Methoxyestrone	-	2-ME1	Steroid	COc1cc2c(cc1O)CCC1C2CCC2(C1CCC2=O)C	3.597	10.29	-4.88
	83	17α-Hydroxyprogesterone	-	17α-OHProg	Steroid	O=C1CCC2(C(=C1)CCC1C2CCC2(C1CCC2(O)C(=O)C)C)C	3.299	12.7	-3.8
	84	Estradiol	-	E2	Steroid	Oc1ccc2c(c1)CCC1C2CCC2(C1CCC2O)C	3.686	10.33	-0.88
	85	Pregnenolone sulfate	-	Preg-S	Steroid	CC(=O)C1CCC2C1(C)CCC1C2CC=C2C1(C)CCC(C2)OS(=O)(=O)O	3.737	-1.36	-7.36
	86	Androstenedione	-	A4	Steroid	O=C1CCC2(C(=C1)CCC1C2CCC2(C1CCC2=O)C)C	3.66	19.03	-4.82
	87	Dehydroepiandrosterone	-	DHEA	Steroid	OC1CCC2(C(=CCC3C2CCC2(C3CCC2=O)C)C1)C	3.591	18.2	-1.4
	88	Resolvin D2	-	RvD2	PUFA metabolite	CCC=CCC(C(C=CC=CC=CC=CC(CC=CCCC(=O)O)O)O)O	3.143	4.64	-1.61
	89	Testosterone	-	T	Steroid	O=C1CCC2(C(=C1)CCC1C2CCC2(C1CCC2O)C)C	3.636	19.09	-0.88
	90	5β-Dihydrodeoxycorticosterone	-	5β-DiHDOC	Steroid	OCC(=O)C1CCC2C1(C)CCC1C2CCC2C1(C)CCC(=O)C2	3.346	13.86	-3.3
	91	5α-Dihydrodeoxycorticosterone	-	5α-DiHDOC	Steroid	OCC(=O)C1CCC2C1(C)CCC1C2CCC2C1(C)CCC(=O)C2	3.346	13.86	-3.3
	92	Resolvin D4	-	RvD4	PUFA metabolite	CCC=CCC(C=CC=CCC=CC=CC=CC(C(CCC(=O)O)O)O)O	3.143	4.45	-1.61
	93	Resolvin D3	-	RvD3	PUFA metabolite	CCC=CCC(C=CC=CCC(C=CC=CC=CC(CCC(=O)O)O)O)O	3.098	4.61	-1.29
	94	Prostaglandin G2	-	PGG2	PUFA metabolite	CCCCCC(C=CC1C2OOC(C1CC=CCCCC(=O)O)C2)OO	4.235	4.36	-4.24
	95	Resolvin D1	-	RvD1	PUFA metabolite	CCC=CCC(C=CC=CC=CC=CC(C(CC=CCCC(=O)O)O)O)O	3.143	4.47	-1.61
	96	Hyodeoxycholic acid	5β-Cholanic acid-3α,6α-diol	HDCA	Bile acid	OC1CCC2(C(C1)C(O)CC1C2CCC2(C1CCC2C(CCC(=O)O)C)C)C	4.178	4.79	-2.69
	97	Etiocholanolone	-	Et	Steroid	OC1CCC2(C(C1)CCC1C2CCC2(C1CCC2=O)C)C	3.737	18.3	-1.36
	98	Androsterone	-	An	Steroid	OC1CCC2(C(C1)CCC1C2CCC2(C1CCC2=O)C)C	3.737	18.3	-1.36
	99	Prostaglandin H2	-	PGH2	PUFA metabolite	CCCCCC(C=CC1C2OOC(C1CC=CCCCC(=O)O)C2)O	3.917	4.36	-1.63
	100	5β-Dihydrotestosterone/Dihydrotestosterone	5β-DiHT/DiHT	5β-DHT/DHT	Steroid	O=C1CCC2(C(C1)CCC1C2CCC2(C1CCC2O)C)C	3.641	19.38	-0.88
	101	Ursodeoxycholic acid	5β-Cholanic acid-3α,7β-diol	UDCA	Bile acid	OC1CCC2(C(C1)CC(C1C2CCC2(C1CCC2C(CCC(=O)O)C)C)O)C	4.178	4.6	-0.54
	102	Chenodeoxycholic acid	5β-Cholanic acid-3α,7α-diol	CDCA	Bile acid	OC1CCC2(C(C1)CC(C1C2CCC2(C1CCC2C(CCC(=O)O)C)C)O)C	4.178	4.6	-0.54
	103	Prostaglandin B2	-	PGB2	PUFA metabolite	CCCCCC(C=CC1=C(CC=CCCCC(=O)O)C(=O)CC1)O	3.796	4.25	-1.59
	104	Prostaglandin A2	-	PGA2	PUFA metabolite	CCCCCC(C=CC1C=CC(=O)C1CC=CCCCC(=O)O)O	3.64	4.4	-1.6
	105	Taurolithocholic acid	5β-Cholanic acid-3α-ol-N-(2-sulphoethyl)-amide	TLCA	Bile acid	OC1CCC2(C(C1)CCC1C2CCC2(C1CCC2C(CCC(=O)NCCS(=O)(=O)O)C)C)C	3.917	-0.84	0.1
	106	Etiocholanedione/5α-Androstanedione	-	ED/AD	Steroid	O=C1CCC2(C(C1)CCC1C2CCC2(C1CCC2=O)C)C	3.662	19.78	-7.11
	107	7-Ketolithocholic acid	5β-Cholanic acid-3α-ol-7-one	7-keto-LCA	Bile acid	OC1CCC2(C(C1)CC(=O)C1C2CCC2(C1CCC2C(CCC(=O)O)C)C)C	4.151	4.56	-1.33
	108	Deoxycholic acid	5β-Cholanic acid-3α,12α-diol	DCA	Bile acid	OC1CCC2(C(C1)CCC1C2CC(O)C2(C1CCC2C(CCC(=O)O)C)C)C	4.201	4.65	-0.35
	109	Methyltestosterone	-	17α-MeT	Steroid	O=C1CCC2(C(=C1)CCC1C2CCC2(C1CCC2(C)O)C)C	3.91	19.09	-0.53
	110	Glycolithocholic acid	5β-Cholanic acid-3α-ol-N-(carboxymethyl)-amide	GLCA	Bile acid	OC1CCC2(C(C1)CCC1C2CCC2(C1CCC2C(CCC(=O)NCC(=O)O)C)C)C	4.348	3.77	-0.58
	111	Pregnenolone	P5	Preg	Steroid	OC1CCC2(C(=CCC3C2CCC2(C3CCC2C(=O)C)C)C1)C	4.049	18.2	-1.4
	112	Leukotriene B4	-	LTB4	PUFA metabolite	CCCCCC=CCC(C=CC=CC=CC(CCCC(=O)O)O)O	3.86	4.65	-1.27
	113	12-Ketolithocholic acid	3α-Hydroxy-12-oxo-5β-cholanoic acid	12-keto-LCA	Bile acid	OC1CCC2(C(C1)CCC1C2CC(=O)C2(C1CCC2C(CCC(=O)O)C)C)C	4.221	4.56	-1.36
	114	Progesterone	P4 or P	Prog	Steroid	O=C1CCC2(C(=C1)CCC1C2CCC2(C1CCC2C(=O)C)C)C	4.118	18.92	-4.82
	115	20α-Hydroxyprogesterone	-	20α-OHProg	Steroid	O=C1CCC2(C(=C1)CCC1C2CCC2(C1CCC2C(O)C)C)C	4.189	19	-1.05
	116	5β-Dihydroprogesterone/5α-Dihydroprogesterone	-	5β-DiHProg/5α-DiHProg	Steroid	O=C1CCC2(C(C1)CCC1C2CCC2(C1CCC2C(=O)C)C)C	4.12	19.34	-7.05
	117	Maresin-1	-	Maresin-1	PUFA metabolite	CCC=CCC=CCC(C=CC=CC=CC(CC=CCCC(=O)O)O)O	4.071	4.64	-1.31
	118	10(S),17(S)-dihydroxy-4Z,7Z,11E,13Z,15E,19Z-docosahexaenoic acid	-	10(S),17(S)-DiHDHA	PUFA metabolite	CCC=CCC(C=CC=CC=CC(CC=CCC=CCCC(=O)O)O)O	4.071	4.82	-1.31
	119	10,17-DiHDoHE	-	Protectin D1	PUFA metabolite	CCC=CCC(C=CC=CC=CC(CC=CCC=CCCC(=O)O)O)O	4.071	4.82	-1.31
	120	(±)-18-Hydroxy-5Z,8Z,11Z,14Z,16E-eicosapentaenoic acid	(±)18-HEPE	18-HEPE	PUFA metabolite	CCC(C=CC=CCC=CCC=CCC=CCCCC(=O)O)O	4.589	4.82	-1.66
	121	Lithocholic acid	5β-Cholanic acid-3α-ol	LCA	Bile acid	OC1CCC2(C(C1)CCC1C2CCC2(C1CCC2C(CCC(=O)O)C)C)C	5.18	4.79	-1.36
	122	Allolithocholic acid	Allo 5β-Cholanic acid-3α-ol	Allo-LCA	Bile acid	OC1CCC2(C(C1)CCC1C2CCC2(C1CCC2C(CCC(=O)O)C)C)C	5.18	4.79	-1.36
	123	15S-Hydroxyeicosapentaenoic acid	15(S)-HEPE	15-HEPE	PUFA metabolite	CCC=CCC(C=CC=CCC=CCC=CCCCC(=O)O)O	4.589	4.82	-1.61
	124	5S-Hydroxy-6E,8Z,11Z,14Z,17Z-eicosapentaenoic acid	5(S)-HEPE	5-HEPE	PUFA metabolite	CCC=CCC=CCC=CCC=CC=CC(CCCC(=O)O)O	4.589	4.58	-1.55
	125	15S-Hydroxy-5Z,8Z,11Z,13E-eicosatetraenoic acid	15(S)-HETE	15-HETE	PUFA metabolite	CCCCCC(C=CC=CCC=CCC=CCCCC(=O)O)O	4.839	4.82	-1.58
	126	15S-Hydroperoxy-5Z,8Z,11Z,13E-eicosatetraenoic acid	15(S)-HpETE	15-HpETE	PUFA metabolite	CCCCCC(C=CC=CCC=CCC=CCCCC(=O)O)OO	5.145	4.82	-4.24
	127	5S-Hydroperoxy-6E,8Z,11Z,14Z-eicosatetraenoic acid	5(S)-HpETE	5-HpETE	PUFA metabolite	CCCCCC=CCC=CCC=CC=CC(CCCC(=O)O)OO	5.145	4.39	-4.24
	128	12S-Hydroperoxy-5Z,8Z,10E,14Z-eicosatetraenoic acid	12(S)-HpETE	12-HpETE	PUFA metabolite	CCCCCC=CCC(C=CC=CCC=CCCCC(=O)O)OO	5.145	4.89	-4.24
	129	12S-Hydroxy-5Z,8Z,10E,14Z-eicosatetraenoic acid	12(S)-HETE	12-HETE	PUFA metabolite	CCCCCC=CCC(C=CC=CCC=CCCCC(=O)O)O	4.839	4.89	-1.61
	130	(±)17-Hydroxy-4Z,7Z,10Z,13Z,15E,19Z-docosahexaenoic acid	-	17-HDoHE	PUFA metabolite	CCC=CCC(C=CC=CCC=CCC=CCC=CCCC(=O)O)O	5.051	4.89	-1.61
	131	25-Hydroxycholesterol-3-sulfate	-	25-OHChol-S	Steroid	CC(C1CCC2C1(C)CCC1C2CC=C2C1(C)CCC(C2)OS(=O)(=O)O)CCCC(O)(C)C	5.696	-1.61	-1
	132	5S-Hydroxy-6E,8Z,11Z,14Z-eicosatetraenoic acid	5(S)-HETE	5-HETE	PUFA metabolite	CCCCCC=CCC=CCC=CC=CC1CCCC(=O)O1	5.35	0	-7.05
	133	Eicosapentaenoic acid 20:5 (n-3)	-	EPA	PUFA metabolite	CCC=CCC=CCC=CCC=CCC=CCCCC(=O)O	5.578	4.82	0
	134	25-Hydroxycholesterol	-	25-OHChol	Steroid	OC1CCC2(C(=CCC3C2CCC2(C3CCC2C(CCCC(O)(C)C)C)C)C1)C	6.013	18.2	-1.02
	135	24(S)-Hydroxycholesterol	-	24-OHChol	Steroid	OC1CCC2(C(=CCC3C2CCC2(C3CCC2C(CCC(C(C)C)O)C)C)C1)C	6.026	18.2	-0.95
	136	Arachidonic acid 20:4 (n-6)	-	AA	PUFA metabolite	CCCCCC=CCC=CCC=CCC=CCCCC(=O)O	5.828	4.82	0
	137	4β-Hydroxycholesterol	4β-OHChol	4-OHChol	Steroid	CC(CCCC(C1CCC2C1(C)CCC1C2CC=C2C1(C)CCC(C2O)O)C)C	6.138	13.5	-3.17
	138	22β-Hydroxycholesterol	22(S)-OHChol	22-OHChol	Steroid	CC(CCC(C(C1CCC2C1(C)CCC1C2CC=C2C1(C)CCC(C2)O)C)O)C	6.026	18.2	-0.73
	139	20α-Hydroxycholesterol	20α-OHChol	20-OHChol	Steroid	CC(CCCC(C1CCC2C1(C)CCC1C2CC=C2C1(C)CCC(C2)O)(O)C)C	6.058	18.2	-0.26
	140	24(R/S),25-Epoxycholesterol	-	24,25-epoxy-Chol	Steroid	OC1CCC2(C(=CCC3C2CCC2(C3CCC2C(CCC2OC2(C)C)C)C)C1)C	5.952	18.2	-1.4
	141	27-Hydroxycholesterol	-	27-OHChol	Steroid	OCC(CCCC(C1CCC2C1(C)CCC1C2CC=C2C1(C)CCC(C2)O)C)C	6.03	17.42	-1.23
	142	Docosahexaenoic acid 22:6 (n-3)	-	DHA	PUFA metabolite	CCC=CCC=CCC=CCC=CCC=CCC=CCCC(=O)O	6.04	4.89	0
	143	7α-Hydroxycholesterol	7α-OHChol	7-OHChol	Steroid	CC(CCCC(C1CCC2C1(C)CCC1C2C(O)C=C2C1(C)CCC(C2)O)C)C	6.071	18.2	-0.83
	144	7-Ketocholesterol	-	7-keto-Chol	Steroid	CC(CCCC(C1CCC2C1(C)CCC1C2C(=O)C=C2C1(C)CCC(C2)O)C)C	6.139	17.39	-1.37
	145	Cholesterol sulfate	Cholesteryl sulfate	Chol-S	Steroid	CC(CCCC(C1CCC2C1(C)CCC1C2CC=C2C1(C)CCC(C2)OS(=O)(=O)O)C)C	6.704	-1.36	0
