## Supplementary material for "Wide scope analysis of bioactive lipids, including steroids, bile acids, and polyunsaturated fatty acid metabolites, in human plasma by LC/MS/MS": Table S-2

### Sheet: Table S-2
	Table S-2. Sample information used in this study.
	Sample ID	Sample name	Sex	Date of blood collection	Time of blood collection
	P1	Healthy Volunteer1	Male	2021-04-07	Morning (8:00-9:00)
	P2	Healthy Volunteer1	Male	2021-04-07	Noon (12:00-13:00)
	P3	Healthy Volunteer2	Male	2021-04-07	Morning (8:00-9:00)
	P4	Healthy Volunteer2	Male	2021-04-07	Noon (12:00-13:00)
	P5	Healthy Volunteer2	Male	2021-04-07	Evening (17:00-18:00)
	P6	Healthy Volunteer2	Male	2021-04-08	Morning (8:00-9:00)
	P7	Healthy Volunteer3	Male	2021-04-14	Morning (8:00-9:00)
	P8	Healthy Volunteer3	Male	2021-04-21	Morning (8:00-9:00)
	P9	Healthy Volunteer3	Male	2021-04-21	Noon (12:00-13:00)
	P10	Healthy Volunteer3	Male	2021-04-21	Evening (17:00-18:00)
	P11	Healthy Volunteer3	Male	2021-04-28	Morning (8:00-9:00)
	P12	Healthy Volunteer4	Male	2021-04-07	Morning (8:00-9:00)
	P13	Healthy Volunteer4	Male	2021-04-07	Noon (12:00-13:00)
	P14	Healthy Volunteer4	Male	2021-04-07	Evening (17:00-18:00)
	P15	Healthy Volunteer4	Male	2021-04-08	Morning (8:00-9:00)
	P16	Healthy Volunteer4	Male	2021-05-13	Morning (8:00-9:00)
	P17	Healthy Volunteer5	Male	2021-04-12	Morning (8:00-9:00)
	P18	Healthy Volunteer5	Male	2021-04-12	Noon (12:00-13:00)
	P19	Healthy Volunteer5	Male	2021-04-12	Evening (17:00-18:00)
	P20	Healthy Volunteer5	Male	2021-04-13	Morning (8:00-9:00)
	P21	Healthy Volunteer5	Male	2021-05-13	Morning (8:00-9:00)
	P22	Healthy Volunteer6	Female	2021-04-14	Morning (8:00-9:00)
	P23	Healthy Volunteer7	Female	2021-04-19	Morning (8:00-9:00)
	P24	Healthy Volunteer8	Female	2021-05-12	Morning (8:00-9:00)
