## Supplementary material for "Wide scope analysis of bioactive lipids, including steroids, bile acids, and polyunsaturated fatty acid metabolites, in human plasma by LC/MS/MS": Table S-3

### Sheet: Table S-3
	Table S-3. Database IDs, MRM conditions, and analytical validation of targeted LC/MS/MS method for steroids, bile acids and PUFA metabolites.
		Compoud name1	Compound name2	Abbreviation	Group	CAS number	HMDB ID	KEGG ID	Molecular fomula	SMILES	Exact mass	Retention time (min)	Ion species	MRM transition 1					MRM transition 2					LLOQ (fmol)a	ULOQ (fmol)b	RSDc	Linerity (R2)
														Precursor ion	Product ion	Q1 Pre-bias (V)	Collision energy (V)	Q3 Pre-bias (V)	Precursor ion	Product ion	Q1 Pre-bias (V)	Collision energy (V)	Q3 Pre-bias (V)
	1	β-Estradiol 3-(β-D-glucuronide) 17-sulfate	-	E2-3-G-17-S	Steroid	99156-45-3	-	-	C24H32O11S	OC(=O)C1OC(Oc2ccc3c(c2)CCC2C3CCC3(C2CCC3OS(=O)(=O)O)C)C(C(C1O)O)O	528.167	1.4884	[M-H]-	527.15	351.15	30	30	12	527.15	97	20	60	16	10	10000	1.45516	0.973171
	2	Prostaglandin K2	-	PGK2	PUFA metabolite	275816-51-8	-	-	C20H30O5	CCCCCC(C=CC1C(=O)CC(=O)C1CC=CCCCC(=O)O)O	350.209	1.6196	[M-H]-	349.2	287.2	12	18	12	349.2	249.1	16	15	24	10	10000	1.40922	0.999791
	3	Estriol-16-glucuronide	-	E3-16-G	Steroid	1852-50-2	HMDB06766	C05504	C24H32O9	OC(=O)C1OC(OC2CC3C(C2O)(C)CCC2C3CCc3c2ccc(c3)O)C(C(C1O)O)O	464.205	1.6492	[M-H]-	463.2	287	10	33	19	463.2	112.9	13	27	23	40	10000	1.58635	0.984427
	4	17β-Estradiol-3-glucuronide	-	E2-3-G	Steroid	-	HMDB06767	C05503	C24H32O8	OC1C(O)C(Oc2ccc3c(c2)CCC2C3CCC3(C2CCC3O)C)OC(C1O)C(=O)O	448.21	1.9452	[M-H]-	447.2	271	10	45	16	447.2	112.85	10	20	11	10	10000	2.3801	0.997665
	5	(3Z)-5-[(1S,2R,3R,5S)-3,5-Dihydroxy-2-[(1E,3S)-3-hydroxy-1-octen-1-yl]cyclopentyl]-3-pentenoic acid	-	2,3-dinor-8iso-PGF2α	PUFA metabolite	221664-05-7	-	-	C18H30O5	CCCCCC(C=CC1C(O)CC(C1CC=CCC(=O)O)O)O	326.209	1.972	[M-H]-	325.2	237.3	21	14	22	325.2	137.1	11	18	12	10	10000	4.35806	0.991242
	6	6-keto-Prostaglandin F1α	-	6-keto-PGF1α	PUFA metabolite	58962-34-8	HMDB0002886	C05961	C20H34O6	CCCCCC(C=CC1C(O)CC(C1CC(=O)CCCCC(=O)O)O)O	370.236	2.334	[M-H]-	369.23	163.2	17	29	28	369.23	245.3	17	26	17	1000	100000	4.33042	0.991144
	7	Resolvin E1	-	RvE1	PUFA metabolite	552830-51-0	HMDB0010410	-	C20H30O5	CCC(C=CC=CCC(C=CC=CC=CC(CCCC(=O)O)O)O)O	350.209	2.4214	[M-H]-	349.2	195.2	24	16	19	349.2	107.1	12	21	10	40	10000	2.99384	0.99941
	8	Estrone glucuronide	-	E1-G	Steroid	2479-90-5	HMDB04483	C11133	C24H30O8	OC1C(O)C(Oc2ccc3c(c2)CCC2C3CCC3(C2CCC3=O)C)OC(C1O)C(=O)O	446.194	2.46	[M-H]-	445.2	269.15	13	38	12	445.2	145.15	23	63	29	10	10000	2.47696	0.983579
	9	Testosterone glucuronide	-	T-G	Steroid	1180-25-2	HMDB03193	C11134	C25H36O8	O=C1CCC2(C(=C1)CCC1C2CCC2(C1CCC2OC1OC(C(=O)O)C(C(C1O)O)O)C)C	464.241	2.617	[M+H]+	465.25	289.3	-20	-21	-19	465.25	97.1	-20	-29	-16	1	10000	1.57983	0.991396
	10	18-Oxocortisol	-	18-oxo-F	Steroid	2410-60-8	HMDB0000332	-	C21H28O6	OCC(=O)C1(O)CCC2C1(C=O)CC(O)C1C2CCC2=CC(=O)CCC12C	376.189	3.0058	[M+H-H2O]+	359.2	341.15	-18	-12	-23						1	10000	2.73417	0.955305
	11	18-Hydroxycortisol	-	18-OHF	Steroid	86002-90-6	HMDB0000418	-	C21H30O6	OCC(=O)C1(O)CCC2C1(CO)CC(O)C1C2CCC2=CC(=O)CCC12C	378.204	3.0364	[M+H]+	379.2	297	-19	-12	-15						400	10000	7.42274	0.972179
	12	Thromboxane B2	-	TXB2	PUFA metabolite	54397-85-2	HMDB0003252	C05963	C20H34O6	CCCCCC(C=CC1OC(O)CC(C1CC=CCCCC(=O)O)O)O	370.236	3.1914	[M-H]-	369.25	169.2	17	18	30	369.25	195.2	16	14	13	40	10000	6.15465	0.999986
	13	17α,20α-Dihydroxypregn-4-en-3-one	17, 20α-(OH)2P	17,20α-(OH)2Prog	Steroid	652-69-7	HMDB11653	C04518	C21H32O3	O=C1CCC2(C(=C1)CCC1C2CCC2(C1CCC2(O)C(O)C)C)C	332.235	3.75267	[M+H-H2O]+	315.23	155.15	-24	-18	-30	315.23	197.1	-26	-12	-20	1000	100000	2.72228	0.983629
	14	Prostaglandin D3	-	PGD3	PUFA metabolite	71902-47-1	-	-	C20H30O5	CCC=CCC(C=CC1C(=O)CC(C1CC=CCCCC(=O)O)O)O	350.209	3.75467	[M-H]-	349.2	269.25	13	15	29	349.2	233.2	13	12	15	1000	100000	1.5247	0.992203
	15	Tauro-α-muricholic acid	5β-Cholanic acid-3α, 6β,7α-triol-N-(2-sulphoethyl)-amide	TαMCA	Bile acid	2260905-08-4	-	-	C26H45NO7S	OC1CCC2(C(C1)C(O)C(C1C2CCC2(C1CCC2C(CCC(=O)NCCS(=O)(=O)O)C)C)O)C	515.292	3.8306	[M-H]-	514.3	514.15	20	28	24						1	10000	1.57481	0.986458
	16	Tauro-β-muricholic acid	5β-Cholanic acid-3α,6β,7β-triol-N-(2-sulphoethyl)-amide	TβMCA	Bile acid	25696-60-0	HMDB0000932	-	C26H45NO7S	OC1CCC2(C(C1)C(O)C(C1C2CCC2(C1CCC2C(CCC(=O)NCCS(=O)(=O)O)C)C)O)C	515.292	3.9856	[M-H]-	514.3	514.15	20	28	24						1	10000	1.80386	0.981192
	17	Prostaglandin F2α	-	PGF2α	PUFA metabolite	551-11-1	HMDB0001139	C00639	C20H34O5	CCCCCC(C=CC1C(O)CC(C1CC=CCCCC(=O)O)O)O	354.241	4.1868	[M-H]-	353.25	309.2	16	19	18	353.25	193.2	16	25	12	10	10000	6.1411	0.998785
	18	ω-Muricholic acid	5β-Cholanic acid-3α,6α,7β-triol	ω-MCA	Bile acid	6830-03-1	HMDB0000364	C17727	C24H40O5	OC1CCC2(C(C1)C(O)C(C1C2CCC2(C1CCC2C(CCC(=O)O)C)C)O)C	408.288	4.2372	[M-H]-	407.3	407.1	11	21	14						10	10000	2.70121	0.996193
	19	18-Hydroxycorticosterone	-	18-OHB	Steroid	561-65-9	HMDB00319	C01124	C21H30O5	OCC(=O)C1CCC2C1(CO)CC(O)C1C2CCC2=CC(=O)CCC12C	362.209	4.2788	[M+H]+	363.2	269.35	-29	-20	-18	363.2	91.05	-30	-60	-14	1	10000	1.42257	0.963496
	20	Prostaglandin E2	-	PGE2	PUFA metabolite	363-24-6	HMDB0001220	C00584	C20H32O5	CCCCCC(C=CC1C(O)CC(=O)C1CC=CCCCC(=O)O)O	352.225	4.3332	[M-H]-	351.2	271.3	16	18	20	351.2	315.2	12	13	18	10	10000	1.4952	0.997602
	21	Prostaglandin H2	-	PGH2	PUFA metabolite	42935-17-1	HMDB0001381	C00427	C20H32O5	CCCCCC(C=CC1C2OOC(C1CC=CCCCC(=O)O)C2)O	352.225	4.338	[M-H]-	351.2	271.3	16	18	20	351.2	315.2	12	13	18	40	10000	2.37645	0.99566
	22	Estriol	-	E3	Steroid	50-27-1	HMDB00153	C05141	C18H24O3	Oc1ccc2c(c1)CCC1C2CCC2(C1CC(C2O)O)C	288.173	4.3748	[M-H]-	287.15	171.05	15	37	17	287.15	145.05	23	42	24	400	10000	19.0998	0.982398
	23	Prostaglandin I2	-	PGI2	PUFA metabolite	35121-78-9	HMDB0001335	C01312	C20H32O5	CCCCCC(C=CC1C(O)CC2C1CC(=CCCCC(=O)O)O2)O	352.225	4.4012	[M+H]+	353.25	55.1	-30	-46	-25	353.25	111.2	-30	-21	-22	1	10000	1.81884	0.977637
	24	Aldosterone	-	A	Steroid	52-39-1	HMDB00037	C01780	C21H28O5	OCC(=O)C1CCC2C1(C=O)CC(O)C1C2CCC2=CC(=O)CCC12C	360.194	4.4626	[M+H-H2O]+	343.2	325.15	-20	-14	-16	343.2	315.2	-19	-14	-22	10	10000	2.69551	0.946109
	26	α-Muricholic acid	5β-Cholanic acid-3α,6β,7α-triol	α-MCA	Bile acid	2393-58-0	HMDB0000506	-	C24H40O5	OC1CCC2(C(C1)C(O)C(C1C2CCC2(C1CCC2C(CCC(=O)O)C)C)O)C	408.288	4.5538	[M-H]-	407.3	407.1	11	21	14						10	10000	6.08828	0.998502
	27	11β,17α,21-Trihydroxypregnenolone	-	11β,17α,21-(OH)3Preg	Steroid	-	HMDB06760	C05489	C21H32O5	OCC(=O)C1(O)CCC2C1(C)CC(O)C1C2CC=C2C1(C)CCC(C2)O	364.225	4.6224	[M-H]-	363.2	333.25	11	15	11	363.2	299	11	26	14	100	10000	13.4119	0.967038
	28	7α-Hydroxytestosterone	-	7α-OHT	Steroid	2141-17-5	HMDB03956	C05291	C19H28O3	O=C1CCC2(C(=C1)CC(C1C2CCC2(C1CCC2O)C)O)C	304.204	4.6304	[M+H]+	305.2	269.3	-26	-19	-17	305.2	287.2	-26	-17	-29	1	10000	2.50603	0.992508
	29	Prostaglandin E1	-	PGE1	PUFA metabolite	745-65-3	HMDB0001442	C04741	C20H34O5	CCCCCC(C=CC1C(O)CC(=O)C1CCCCCCC(=O)O)O	354.241	4.7776	[M-H]-	353.25	317.2	16	15	20	353.25	335.1	16	11	11	10	10000	2.43309	0.99934
	30	Prostaglandin D2	-	PGD2	PUFA metabolite	41598-07-6	HMDB0001403	C00696	C20H32O5	CCCCCC(C=CC1C(=O)CC(C1CC=CCCCC(=O)O)O)O	352.225	4.8308	[M-H]-	351.2	271.3	16	18	20	351.2	315.2	12	13	18	10	10000	1.28962	0.999393
	31	19-Hydroxytestosterone	-	19-OHT	Steroid	2126-37-6	HMDB06769	C05294	C19H28O3	OCC12CCC(=O)C=C1CCC1C2CCC2(C1CCC2O)C	304.204	4.8372	[M+H]+	305.2	269.2	-26	-17	-17	305.2	91.15	-14	-53	-15	1	10000	0.950314	0.958855
	32	β-Muricholic acid	5β-Cholanic acid-3α,6β,7β-triol	β-MCA	Bile acid	2393-59-1	HMDB0000415	C17726	C24H40O5	OC1CCC2(C(C1)C(O)C(C1C2CCC2(C1CCC2C(CCC(=O)O)C)C)O)C	408.288	4.9518	[M-H]-	407.3	407.1	11	21	14						10	10000	2.1498	0.999396
	33	Etiocholanolone glucuronide	-	Et-G	Steroid	3602--09-3	HMDB04484	C11136	C25H38O8	OC(=O)C1OC(OC2CCC3(C(C2)CCC2C3CCC3(C2CCC3=O)C)C)C(C(C1O)O)O	466.257	5.1418	[M-H]-	465.25	112.9	27	28	29	465.25	75.1	11	32	30	10	10000	4.78106	0.995356
	34	Androsterone glucuronide	-	An-G	Steroid	1852-43-3	HMDB02829	C11135	C25H38O8	OC(=O)C1OC(OC2CCC3(C(C2)CCC2C3CCC3(C2CCC3=O)C)C)C(C(C1O)O)O	466.257	5.1934	[M-H]-	465.25	112.85	25	30	22	465.25	75	14	33	29	40	10000	2.19516	0.996484
	35	Estrone sulfate	-	E1-S	Steroid	481-97-0	HMDB01425	C02538	C18H22O5S	O=C1CCC2C1(C)CCC1C2CCc2c1ccc(c2)OS(=O)(=O)O	350.119	5.2152	[M-H]-	349.1	269.1	24	34	27	349.1	142.9	27	64	30	1	10000	2.02061	0.986044
	36	Resolvin D2	-	RvD2	PUFA metabolite	82864-77-5	HMDB0002294	-	C22H32O5	CCC=CCC(C(C=CC=CC=CC=CC(CC=CCCC(=O)O)O)O)O	376.225	5.2722	[M-H]-	375.2	175.2	25	23	17	375.2	141.1	17	16	24	10	10000	4.40684	0.998507
	37	5(S),14(R)-Lipoxin B4	-	LXB4	PUFA metabolite	98049-69-5	HMDB0005082	C06315	C20H32O5	CCCCCC(C(C=CC=CC=CC=CC(CCCC(=O)O)O)O)O	352.225	5.3718	[M-H]-	351.2	221.2	23	16	23	351.2	315.1	15	15	14	100	10000	2.2778	0.995963
	38	Resolvin D3	-	RvD3	PUFA metabolite	916888-47-6	-	-	C22H32O5	CCC=CCC(C=CC=CCC(C=CC=CC=CC(CCC(=O)O)O)O)O	376.225	5.521	[M-H]-	375.2	147.3	13	22	14	375.2	115.2	17	22	11	10	10000	1.93285	0.999307
	39	Prostaglandin G2	-	PGG2	PUFA metabolite	51982-36-6	HMDB0003235	C05956	C20H32O6	CCCCCC(C=CC1C2OOC(C1CC=CCCCC(=O)O)C2)OO	368.22	5.5806	[M-H]-	367.2	235.2	17	10	23						40	10000	1.66912	0.850424
	40	19-Hydroxyandrostenedione	-	19-OHA4	Steroid	510-64-5	HMDB03955	C05290	C19H26O3	OCC12CCC(=O)C=C1CCC1C2CCC2(C1CCC2=O)C	302.188	5.584	[M+H]+	303.2	267.2	-26	-18	-12	303.2	255.3	-25	-18	-11	1	10000	2.24964	0.970764
	41	Cortisone	-	E	Steroid	53-06-5	HMDB02802	C00762	C21H28O5	OCC(=O)C1(O)CCC2C1(C)CC(=O)C1C2CCC2=CC(=O)CCC12C	360.194	5.593	[M+H]+	361.2	163.2	-30	-25	-30	361.2	121.2	-30	-30	-25	1	10000	3.20936	0.983323
	42	Cortisol	-	F	Steroid	50-23-7	HMDB00063	C00735	C21H30O5	OCC(=O)C1(O)CCC2C1(C)CC(O)C1C2CCC2=CC(=O)CCC12C	362.209	5.6158	[M+H]+	363.2	121.15	-30	-25	-26	363.2	327.25	-16	-18	-11	1	10000	0.623357	0.966861
	43	Glycoursodeoxycholic acid	5β-Cholanic acid-3α,7β-diol-N-(carboxymethyl)-amide	GUDCA	Bile acid	64480-66-6	HMDB0000708	-	C26H43NO5	OC1CCC2(C(C1)CC(C1C2CCC2(C1CCC2C(CCC(=O)NCC(=O)O)C)C)O)C	449.314	5.7648	[M-H]-	448.3	448.15	13	19	16	448.3	74.1	10	45	14	10	10000	3.77234	0.999614
	44	7α-Hydroxydehydroepiandrosterone	-	7α-OHDHEA	Steroid	53-00-9	HMDB04611	C18045	C19H28O3	OC1CCC2(C(=CC(C3C2CCC2(C3CCC2=O)C)O)C1)C	304.204	5.8984	[M+H-H2O]+	287.2	269.15	-11	-13	-28	287.2	211	-14	-19	-21	40	10000	5.01659	0.989578
	45	Glycohyodeoxycholic acid	5β-Cholanic acid-3α,6α-diol-N-(carboxymethyl)-amide	GHDCA	Bile acid	13042-33-6	-	-	C26H43NO5	OC1CCC2(C(C1)C(O)CC1C2CCC2(C1CCC2C(CCC(=O)NCC(=O)O)C)C)C	449.314	5.9164	[M-H]-	448.3	448.15	13	19	16	448.3	74.1	10	45	14	1	10000	1.1105	0.999647
	46	7α-Hydroxyandrostenedione	-	7α-OHA4	Steroid	62-84-0	HMDB06771	C05296	C19H26O3	O=C1CCC2(C(=C1)CC(C1C2CCC2(C1CCC2=O)C)O)C	302.188	5.957	[M+H]+	303.2	285.35	-26	-19	-19	303.2	97.15	-25	-26	-24	10	10000	5.98898	0.978962
	47	Dehydroepiandrosterone sulfate	-	DHEA-S	Steroid	651-48-9	HMDB01032	C04555	C19H28O5S	O=C1CCC2C1(C)CCC1C2CC=C2C1(C)CCC(C2)OS(=O)(=O)O	368.166	6.219	[M-H]-	367.15	96.9	11	46	19	367.15	80	11	65	15	10	10000	0.661968	0.970618
	48	16α-Hydroxyestrone	-	16α-OHE1	Steroid	966-06-3	HMDB00313	C05300	C18H22O3	Oc1ccc2c(c1)CCC1C2CCC2(C1CC(C2=O)O)C	286.157	6.2882	[M-H]-	285.15	144.9	15	38	14	285.15	143	12	56	14	100	10000	9.48321	0.999728
	49	Glycocholic acid	5β-Cholanic acid-3α,7α,12α-triol-N-(carboxymethyl)-amide	GCA	Bile acid	475-31-0	HMDB0000138	C01921	C26H43NO6	OC1CCC2(C(C1)CC(C1C2CC(O)C2(C1CCC2C(CCC(=O)NCC(=O)O)C)C)O)C	465.309	6.422	[M-H]-	464.3	464.15	11	17	16	464.3	73.95	17	45	14	1	10000	1.35832	0.990531
	50	Tauroursodeoxycholic acid	5β-Cholanic acid-3α,7β-diol-N-(2-sulphoethyl)-amide	TUDCA	Bile acid	14605-22-2	HMDB0000874	-	C26H45NO6S	OC1CCC2(C(C1)CC(C1C2CCC2(C1CCC2C(CCC(=O)NCCS(=O)(=O)O)C)C)O)C	499.297	6.4608	[M-H]-	498.3	498.2	12	28	17						1	10000	0.433214	0.987661
	51	Taurohyodeoxycholic acid	5β-Cholanic acid-3α,6α-diol-N-(2-sulphoethyl)-amide	THDCA	Bile acid	2958-04-5	-	-	C26H45NO6S	OC1CCC2(C(C1)C(O)CC1C2CCC2(C1CCC2C(CCC(=O)NCCS(=O)(=O)O)C)C)C	499.297	6.6522	[M-H]-	498.3	498.2	12	28	17						10	10000	1.08023	0.972107
	52	Resolvin D1	-	RvD1	PUFA metabolite	872993-05-0	HMDB0003733	-	C22H32O5	CCC=CCC(C=CC=CC=CC=CC(C(CC=CCCC(=O)O)O)O)O	376.225	6.761	[M-H]-	375.2	141.1	17	16	24	375.2	121.1	13	31	10	10	10000	19.9445	0.938782
	53	16α-Hydroxyandrostenedione	-	16α-OHA4	Steroid	63-02-5	HMDB06774	C05140	C19H26O3	O=C1CCC2(C(=C1)CCC1C2CCC2(C1CC(C2=O)O)C)C	302.188	6.8584	[M+H]+	303.2	97.2	-25	-24	-20	303.2	109.2	-25	-26	-28	1	10000	3.52419	0.999754
	54	Taurocholic acid	5β-Cholanic acid-3α,7α,12α-triol-N-(2-sulpho-ethyl)-amide	TCA	Bile acid	81-24-3	HMDB0000036	-	C26H45NO7S	OC1CCC2(C(C1)CC(C1C2CC(O)C2(C1CCC2C(CCC(=O)NCCS(=O)(=O)O)C)C)O)C	515.292	6.9816	[M-H]-	514.3	514.15	20	28	24	514.3	124.05	22	57	10	1	10000	2.14159	0.980779
	55	11-Dehydrocorticosterone	-	11-DHB	Steroid	72-23-1	HMDB04029	C05490	C21H28O4	OCC(=O)C1CCC2C1(C)CC(=O)C1C2CCC2=CC(=O)CCC12C	344.199	6.9846	[M+H]+	345.2	121.25	-29	-26	-30	345.2	301.2	-29	-24	-19	1	10000	4.00274	0.992106
	56	11β-Hydroxytestosterone	-	11β-OHT	Steroid	1816-85-9	HMDB12533	C18075	C19H28O3	O=C1CCC2(C(=C1)CCC1C2C(O)CC2(C1CCC2O)C)C	304.204	7.056	[M+H]+	305.2	269.25	-26	-18	-26	305.2	121.2	-26	-24	-11	1	10000	1.89408	0.962304
	57	16α-Hydroxydehydroisoandrosterone	-	16α-OHDHEA	Steroid	1232-73-1	HMDB00352	C05139	C19H28O3	OC1CCC2(C(=CCC3C2CCC2(C3CC(C2=O)O)C)C1)C	304.204	7.15033	[M+H]+	305.21	269.2	-16	-13	-17	305.21	287.2	-25	-11	-19	4000	100000	1.58188	0.997369
	58	5(S),6(R)-Lipoxin A4/15-epi-Lipoxin A4	-	LXA4/15-epi-LXA4	PUFA metabolite	89663-86-5/171030-11-8	HMDB0004385/HMDB0012587	C06314	C20H32O5	CCCCCC(C=CC=CC=CC=CC(C(CCCC(=O)O)O)O)O	352.225	7.1734	[M-H]-	351.2	115.2	16	15	19	351.2	217.2	12	22	12	10	10000	1.95874	0.99822
	59	Prostaglandin A2	-	PGA2	PUFA metabolite	13345-50-1	HMDB0002752	C05953	C20H30O4	CCCCCC(C=CC1C=CC(=O)C1CC=CCCCC(=O)O)O	334.214	7.3614	[M-H]-	333.2	271.2	15	16	27	333.2	189.2	27	20	16	10	10000	2.32459	0.993381
	60	Adrenosterone	11-keto-A4	11-keto-A4	Steroid	382-45-6	HMDB06772	C05285	C19H24O3	O=C1CCC2(C(=C1)CCC1C2C(=O)CC2(C1CCC2=O)C)C	300.173	7.5762	[M+H]+	301.2	257.2	-25	-25	-17	301.2	121.2	-24	-26	-25	1	10000	4.68022	0.997651
	61	5β-Dihydrocortisol	-	5β-DiHF	Steroid	1482-50-4	-	C05471	C21H32O5	OCC(=O)C1(O)CCC2C1(C)CC(O)C1C2CCC2C1(C)CCC(=O)C2	364.225	7.7272	[M+CH3COO]-	423.25	333.3	11	22	11	423.25	299.1	11	38	14	10	10000	0.872509	0.959725
	62	Prostaglandin B2	-	PGB2	PUFA metabolite	13367-85-6	HMDB0004236	C05954	C20H30O4	CCCCCC(C=CC1=C(CC=CCCCC(=O)O)C(=O)CC1)O	334.214	7.7578	[M-H]-	333.2	175.2	22	20	15	333.2	235.2	15	20	10	10	10000	2.54304	0.999413
	63	Leukotriene C4	-	LTC4	PUFA metabolite	72025-60-6	HMDB0001198	C02166	C30H47N3O9S	CCCCCC=CCC=CC=CC=CC(C(CCCC(=O)O)O)SCC(C(=O)NCC(=O)O)NC(=O)CCC(C(=O)O)N	625.303	7.81067	[M-H]-	624.3	272.2	22	25	14	624.3	254.1	22	26	11	1000	100000	4.07158	0.987253
	64	11β-Hydroxyandrostenedione	-	11β-OHA4	Steroid	382-44-5	HMDB06773	C05284	C19H26O3	O=C1CCC2(C(=C1)CCC1C2C(O)CC2(C1CCC2=O)C)C	302.188	7.876	[M+H]+	303.2	285.25	-25	-17	-18	303.2	267.25	-25	-19	-18	1	10000	1.95687	0.977054
	65	Cholic acid	5β-Cholanic acid-3α,7α,12α-triol	CA	Bile acid	81-25-4	HMDB0000619	C00695	C24H40O5	OC1CCC2(C(C1)CC(C1C2CC(O)C2(C1CCC2C(CCC(=O)O)C)C)O)C	408.288	7.8984	[M-H]-	407.3	407.1	11	21	14	407.3	343.05	17	34	14	1	10000	1.01663	0.99458
	66	17α,21-Dihydroxy-5β-pregnane-3,11,20-trione	5β-Dihydrocortisone (5β-DHE)	5β-DiHE	Steroid	68-54-2	HMDB06758	C05469	C21H30O5	OCC(=O)C1(O)CCC2C1(C)CC(=O)C1C2CCC2C1(C)CCC(=O)C2	362.209	7.9028	[M+CH3COO]-	421.2	331.1	11	30	11	421.2	303.15	11	23	10	10	10000	4.71105	0.9793
	67	21-Deoxycortisol	-	21-DOF	Steroid	641-77-0	HMDB04030	C05497	C21H30O4	O=C1CCC2(C(=C1)CCC1C2C(O)CC2(C1CCC2(O)C(=O)C)C)C	346.214	7.9304	[M+H]+	347.2	311.2	-29	-18	-20	347.2	91.2	-16	-58	-15	1	10000	1.15047	0.991831
	68	7-ketodeoxycholic acid	5β-Cholanic acid-3α,12α-diol-7-one	7-keto-DCA	Bile acid	911-40-0	HMDB0000391	-	C24H38O5	OC1CCC2(C(C1)CC(=O)C1C2CC(O)C2(C1CCC2C(CCC(=O)O)C)C)C	406.272	7.9388	[M-H]-	405.25	405.2	20	17	20	405.25	289.3	14	37	18	40	10000	5.49311	0.996581
	69	Corticosterone	-	B	Steroid	50-22-6	HMDB01547	C02140	C21H30O4	OCC(=O)C1CCC2C1(C)CC(O)C1C2CCC2=CC(=O)CCC12C	346.214	7.939	[M+H]+	347.2	329.3	-29	-16	-23	347.2	121.1	-15	-26	-11	1	10000	1.66731	0.969909
	70	17α,21-Dihydroxypregnenolone	17α,21α-Dihydroxypregnenolone	17,21-(OH)2Preg	Steroid	1167-48-2	HMDB06762	C05487	C21H32O4	OCC(=O)C1(O)CCC2C1(C)CCC1C2CC=C2C1(C)CCC(C2)O	348.23	7.9562	[M+CH3COO]-	407.25	317.2	12	21	14						100	10000	23.0801	0.862128
	71	Ursodeoxycholic acid	5β-Cholanic acid-3α,7β-diol	UDCA	Bile acid	128-13-2	HMDB0000946	C07880	C24H40O4	OC1CCC2(C(C1)CC(C1C2CCC2(C1CCC2C(CCC(=O)O)C)C)O)C	392.293	8.073	[M-H]-	391.3	391.15	11	20	13						1	10000	1.7883	0.999398
	72	2-Hydroxyestradiol	-	2-OHE2	Steroid	362-05-0	HMDB0000338	C05301	C18H24O3	OC1CCC2C1(C)CCC1C2CCc2c1cc(O)c(c2)O	288.173	8.3074	[M-H]-	287.15	255.2	25	42	25	287.15	161.95	15	33	16	100	10000	8.53099	0.834751
	73	11-Deoxycortisol	Cortexolone, Cortodoxone (INN)	11-DOF	Steroid	152-58-9	HMDB00015	C05488	C21H30O4	OCC(=O)C1(O)CCC2C1(C)CCC1C2CCC2=CC(=O)CCC12C	346.214	8.4214	[M+H]+	347.2	97.2	-28	-28	-19	347.2	109.1	-30	-29	-10	1	10000	1.39806	0.963815
	74	Hyodeoxycholic acid	5β-Cholanic acid-3α,6α-diol	HDCA	Bile acid	83-49-8	HMDB0000733	-	C24H40O4	OC1CCC2(C(C1)C(O)CC1C2CCC2(C1CCC2C(CCC(=O)O)C)C)C	392.293	8.5818	[M-H]-	391.3	391.15	11	20	13						1	10000	3.42146	0.999467
	75	Resolvin D4	-	RvD4	PUFA metabolite	1025684-60-9	-	-	C22H32O5	CCC=CCC(C=CC=CCC=CC=CC=CC(C(CCC(=O)O)O)O)O	376.225	8.8456	[M-H]-	375.2	101	25	21	15	375.2	131.1	25	21	15	10	10000	2.81523	0.976134
	76	7α-Hydroxypregnenolone	-	7α-OHPreg	Steroid	-	HMDB60424	C18038	C21H32O3	OC1CCC2(C(=CCC3C2CCC2(C3CCC2(O)C(=O)C)C)C1)C	332.235	8.885	[M+H-H2O]+	315.25	297.1	-16	-12	-30	315.25	279	-16	-13	-18	10	10000	2.18087	0.98808
	77	2-Hydroxyestrone	-	2-OHE1	Steroid	362-06-1	HMDB00343	C05298	C18H22O3	O=C1CCC2C1(C)CCC1C2CCc2c1cc(O)c(c2)O	286.157	8.971	[M-H]-	285.15	160.95	14	40	15	285.15	158.95	14	52	15	10	10000	1.48577	0.992368
	78	7-Ketolithocholic acid	5β-Cholanic acid-3α-ol-7-one	7-keto-LCA	Bile acid	4651-67-6	HMDB0000467	-	C24H38O4	OC1CCC2(C(C1)CC(=O)C1C2CCC2(C1CCC2C(CCC(=O)O)C)C)C	390.277	9.0644	[M-H]-	389.25	389.1	12	20	13						10	10000	3.46107	0.999472
	79	Tetrahydrocorticosterone	-	THB	Steroid	68-42-8	HMDB00268	C05476	C21H34O4	OCC(=O)C1CCC2C1(C)CC(O)C1C2CCC2C1(C)CCC(C2)O	350.246	9.2172	[M+CH3COO]-	409.25	59	13	21	23						100	10000	6.82353	0.999953
	80	3α,21-Dihydroxy-5β-pregnane-11,20-dione	Tetrahydrodehydrocorticosterone ("dehydro"のためBをAに戻す)	THA	Steroid	566-03-0	HMDB06755	C05478	C21H32O4	OCC(=O)C1CCC2C1(C)CC(=O)C1C2CCC2C1(C)CCC(C2)O	348.23	9.341	[M+CH3COO]-	407.25	59	12	20	22	407.25	347.25	11	14	16	10	10000	1.26329	0.992768
	81	Pregnenolone sulfate	-	Preg-S	Steroid	1247-64-9	HMDB00774	C18044	C21H32O5S	CC(=O)C1CCC2C1(C)CCC1C2CC=C2C1(C)CCC(C2)OS(=O)(=O)O	396.197	9.3506	[M-H]-	395.2	96.9	18	50	21	395.2	80.1	11	65	16	1	10000	0.550798	0.980485
	82	Leukotriene D4	-	LTD4	PUFA metabolite	73836-78-9	HMDB0003080	C05951	C25H40N2O6S	CCCCCC=CCC=CC=CC=CC(C(CCCC(=O)O)O)SCC(C(=O)NCC(=O)O)N	496.261	9.4432	[M-H]-	495.25	177.1	23	21	30	495.25	143.15	13	26	12	10	10000	1.34433	0.999553
	83	12-Ketolithocholic acid	3α-Hydroxy-12-oxo-5β-cholanoic acid	12-keto-LCA	Bile acid	5130-29-0	HMDB0000328	-	C24H38O4	OC1CCC2(C(C1)CCC1C2CC(=O)C2(C1CCC2C(CCC(=O)O)C)C)C	390.277	9.4448	[M-H]-	389.25	389.1	12	20	13						10	10000	1.16334	0.994166
	84	Glycochenodeoxycholic acid	5β-Cholanic acid-3α,7α-diol-N-(carboxymethyl)-amide	GCDCA	Bile acid	640-79-9	HMDB0000637	C05466	C26H43NO5	OC1CCC2(C(C1)CC(C1C2CCC2(C1CCC2C(CCC(=O)NCC(=O)O)C)C)O)C	449.314	9.5474	[M-H]-	448.3	448.15	13	19	16						1	10000	1.56736	0.997702
	85	10(S),17(S)-dihydroxy-4Z,7Z,11E,13Z,15E,19Z-docosahexaenoic acid	-	10(S),17(S)-DiHDHA	PUFA metabolite	871826-47-0	-	-	C22H32O4	CCC=CCC(C=CC=CC=CC(CC=CCC=CCCC(=O)O)O)O	360.23	9.7696	[M-H]-	359.2	153.1	13	17	29	359.2	93	13	28	16	10	10000	1.16333	0.999499
	86	10,17-DiHDoHE	-	Protectin D1	PUFA metabolite	660430-03-5	HMDB0003689	-	C22H32O4	CCC=CCC(C=CC=CC=CC(CC=CCC=CCCC(=O)O)O)O	360.23	9.7712	[M-H]-	359.2	153.2	16	18	26	359.2	92.9	23	28	13	10	10000	4.91893	0.999732
	87	11β,21-Dihydroxy-5β-pregnane-3,20-dione	5β-Dihydrocorticosterone	5β-DiHB	Steroid	566-01-8	HMDB06757	C05475	C21H32O4	OCC(=O)C1CCC2C1(C)CC(O)C1C2CCC2C1(C)CCC(=O)C2	348.23	9.8564	[M+CH3COO]-	407.25	59	11	21	22	407.25	347.3	16	15	17	100	10000	3.10257	0.955539
	88	Taurochenodeoxycholic acid	5β-Cholanic acid-3α,7α-diol-N-(2-sulpho-ethyl)-amide	TCDCA	Bile acid	516-35-8	HMDB0000951	C05465	C26H45NO6S	OC1CCC2(C(C1)CC(C1C2CCC2(C1CCC2C(CCC(=O)NCCS(=O)(=O)O)C)C)O)C	499.297	10.0386	[M-H]-	498.3	498.2	12	28	17						1	10000	1.49525	0.995193
	89	Maresin-1	-	Maresin-1	PUFA metabolite	1268720-28-0	-	-	C22H32O4	CCC=CCC=CCC(C=CC=CC=CC(CC=CCCC(=O)O)O)O	360.23	10.1376	[M-H]-	359.2	92.9	23	28	13	359.2	177.3	12	16	10	40	10000	3.64514	0.9861
	90	Glycodeoxycholic acid	5β-Cholanic acid-3α,12α-diol-N-(carboxymethyl)-amide	GDCA	Bile acid	474-74-8	HMDB0000698	C15557	C26H43NO5	OC1CCC2(C(C1)CCC1C2CC(O)C2(C1CCC2C(CCC(=O)NCC(=O)O)C)C)C	449.314	10.413	[M-H]-	448.3	448.15	13	19	16						10	10000	0.42553	0.998558
	91	Estradiol	-	E2	Steroid	50-28-2	HMDB00151	C00951	C18H24O2	Oc1ccc2c(c1)CCC1C2CCC2(C1CCC2O)C	272.178	10.7	[M+H-H2O]+	255.15	159.1	-14	-20	-16	255.15	199.2	-14	-20	-22	1000	100000	1.79516	0.999368
	92	11-Deoxycorticosterone	21-Hydroxyprogesterone, Cortexone	DOC	Steroid	64-85-7	HMDB00016	C03205	C21H30O3	OCC(=O)C1CCC2C1(C)CCC1C2CCC2=CC(=O)CCC12C	330.219	10.8062	[M+H]+	331.25	97.2	-28	-23	-20	331.25	109.2	-28	-27	-23	1	10000	1.02454	0.960563
	93	Taurodeoxychloic acid	5β-Cholanic acid-3α,12α-diol-N-(2-sulphoethyl)-amide	TDCA	Bile acid	516-50-7	HMDB0000896	-	C26H45NO6S	OC1CCC2(C(C1)CCC1C2CC(O)C2(C1CCC2C(CCC(=O)NCCS(=O)(=O)O)C)C)C	499.297	10.8108	[M-H]-	498.3	498.2	12	28	17						1	10000	2.38836	0.991149
	94	Testosterone	-	T	Steroid	58-22-0	HMDB00234	C00535	C19H28O2	O=C1CCC2(C(=C1)CCC1C2CCC2(C1CCC2O)C)C	288.209	10.8854	[M+H]+	289.2	97.2	-24	-25	-21	289.2	109.2	-13	-24	-23	1	10000	1.34077	0.985712
	95	Leukotriene E4	-	LTE4	PUFA metabolite	75715-89-8	HMDB0002200	C05952	C23H37NO5S	CCCCCC=CCC=CC=CC=CC(C(CCCC(=O)O)O)SCC(C(=O)O)N	439.239	10.9392	[M-H]-	438.25	333.1	20	20	21	438.25	420.1	29	14	14	40	10000	2.62875	0.995516
	96	Leukotriene B4	-	LTB4	PUFA metabolite	71160-24-2	HMDB0001085	-	C20H32O4	CCCCCC=CCC(C=CC=CC=CC(CCCC(=O)O)O)O	336.23	11.0568	[M-H]-	335.2	195.2	15	16	18	335.2	59	15	22	12	40	10000	3.29072	0.995124
	97	Androstenedione	-	A4	Steroid	63-05-8	HMDB00053	C00280	C19H26O2	O=C1CCC2(C(=C1)CCC1C2CCC2(C1CCC2=O)C)C	286.193	11.1074	[M+H]+	287.2	97.1	-24	-24	-20	287.2	109.1	-24	-26	-18	1	10000	1.13556	0.990029
	98	11β-Hydroxyprogesterone	-	11β-OHProg	Steroid	600-57-7	HMDB04031	C05498	C21H30O3	O=C1CCC2(C(=C1)CCC1C2C(O)CC2(C1CCC2C(=O)C)C)C	330.219	11.173	[M+H]+	331.25	313.25	-28	-17	-29	331.25	295.3	-28	-17	-10	1	10000	1.05336	0.971648
	99	21-Hydroxypregnenolone	-	21-OHPreg	Steroid	1164-98-3	HMDB04026	C05485	C21H32O3	OCC(=O)C1CCC2C1(C)CCC1C2CC=C2C1(C)CCC(C2)O	332.235	11.221	[M+H-H2O]+	315.25	297.25	-30	-13	-20	315.25	279.1	-12	-15	-14	1000	100000	5.5646	0.997916
	100	Estrone	-	E1	Steroid	53-16-7	HMDB04449	C00468	C18H22O2	Oc1ccc2c(c1)CCC1C2CCC2(C1CCC2=O)C	270.162	11.29	[M+H-H2O]+	253.15	157.1	-15	-21	-29	253.15	197.15	-16	-21	-14	1000	100000	7.1926	0.986366
	101	2-Methoxyestrone	-	2-ME1	Steroid	362-08-3	HMDB00010	C05299	C19H24O3	COc1cc2c(cc1O)CCC1C2CCC2(C1CCC2=O)C	300.173	11.8304	[M-H]-	299.15	284	11	24	12						100	10000	7.44802	0.995874
	102	17α-Hydroxypregnenolone	-	17α-OHPreg	Steroid	387-79-1	HMDB00363	C05138	C21H32O3	OC1CCC2(C(=CCC3C2CCC2(C3CCC2(O)C(=O)C)C)C1)C	332.235	11.8544	[M+H-H2O]+	315.25	297.3	-14	-14	-10						100	10000	9.24443	0.952343
	103	17α-Hydroxyprogesterone	-	17α-OHProg	Steroid	68-96-2	HMDB00374	C01176	C21H30O3	O=C1CCC2(C(=C1)CCC1C2CCC2(C1CCC2(O)C(=O)C)C)C	330.219	11.8942	[M+H]+	331.25	97.15	-28	-27	-21	331.25	109.2	-28	-27	-10	1	10000	1.41779	0.997071
	104	Methyltestosterone	-	17α-MeT	Steroid	58-18-4	HMDB15655	-	C20H30O2	O=C1CCC2(C(=C1)CCC1C2CCC2(C1CCC2(C)O)C)C	302.225	12.0074	[M+H]+	303.25	97.2	-26	-27	-21	303.25	109.2	-26	-28	-10	1	10000	1.44538	0.987392
	105	Dehydroepiandrosterone	-	DHEA	Steroid	53-43-0	HMDB00077	C01227	C19H28O2	OC1CCC2(C(=CCC3C2CCC2(C3CCC2=O)C)C1)C	288.209	12.0708	[M+H]+	289.2	271.05	-15	-14	-19						400	10000	13.2554	0.914007
	106	Chenodeoxycholic acid/Allochenodeoxycholic acid	5β-Cholanic acid-3α,7α-diol/Allo 5β-Cholanic acid-3α,7α-diol	CDCA/Allo-CDCA	Bile acid	474-25-9/15357-34-3	HMDB0000518/HMDB0000514	C02528	C24H40O4	OC1CCC2(C(C1)CC(C1C2CCC2(C1CCC2C(CCC(=O)O)C)C)O)C	392.293	12.2438	[M-H]-	391.3	391.15	11	20	13						10	10000	5.65704	0.999861
	107	Deoxycholic acid	5β-Cholanic acid-3α,12α-diol	DCA	Bile acid	83-44-3	HMDB0000626	C04483	C24H40O4	OC1CCC2(C(C1)CCC1C2CC(O)C2(C1CCC2C(CCC(=O)O)C)C)C	392.293	12.8118	[M-H]-	391.3	391.15	11	20	13						1	10000	2.12069	0.999051
	108	(±)-18-Hydroxy-5Z,8Z,11Z,14Z,16E-eicosapentaenoic acid	(±)18-HEPE	18-HEPE	PUFA metabolite	141110-17-0	-	-	C20H30O3	CCC(C=CC=CCC=CCC=CCC=CCCCC(=O)O)O	318.219	13.1714	[M-H]-	317.2	255.25	21	12	26	317.2	259.2	11	12	17	10	10000	1.43167	0.993935
	109	Glycolithocholic acid	5β-Cholanic acid-3α-ol-N-(carboxymethyl)-amide	GLCA	Bile acid	474-74-8	HMDB0000698	C15557	C26H43NO4	OC1CCC2(C(C1)CCC1C2CCC2(C1CCC2C(CCC(=O)NCC(=O)O)C)C)C	433.319	13.2142	[M-H]-	432.3	432.2	10	15	15	432.3	74.1	14	50	13	10	10000	1.98472	0.994152
	110	Taurolithocholic acid	5β-Cholanic acid-3α-ol-N-(2-sulphoethyl)-amide	TLCA	Bile acid	516-90-5	HMDB0000722	C02592	C26H45NO5S	OC1CCC2(C(C1)CCC1C2CCC2(C1CCC2C(CCC(=O)NCCS(=O)(=O)O)C)C)C	483.302	13.5474	[M-H]-	482.3	482.15	14	26	10	482.3	80	17	65	11	1	10000	1.77311	0.992968
	111	15S-Hydroxyeicosapentaenoic acid	15(S)-HEPE	15-HEPE	PUFA metabolite	88852-33-9	-	-	C20H30O3	CCC=CCC(C=CC=CCC=CCC=CCCCC(=O)O)O	318.219	13.865	[M-H]-	317.2	255.25	21	13	27	317.2	219.15	11	13	14	40	10000	2.57819	0.999249
	112	20α-Hydroxyprogesterone	-	20α-OHProg	Steroid	145-14-2	HMDB03069	C04042	C21H32O2	O=C1CCC2(C(=C1)CCC1C2CCC2(C1CCC2C(O)C)C)C	316.24	14.0268	[M+H]+	317.25	97.2	-27	-25	-21	317.25	109.1	-27	-26	-10	1	10000	0.186154	0.928799
	113	Etiocholanolone	-	Et	Steroid	53-42-9	HMDB00490	C04373	C19H30O2	OC1CCC2(C(C1)CCC1C2CCC2(C1CCC2=O)C)C	290.225	14.7014	[M+H]+	291.25	255.1	-25	-15	-26	291.25	273.3	-26	-10	-17	1000	10000	7.06996	0.994948
	114	Progesterone	P4 or P	Prog	Steroid	57-83-0	HMDB01830	C00410	C21H30O2	O=C1CCC2(C(=C1)CCC1C2CCC2(C1CCC2C(=O)C)C)C	314.225	15.0696	[M+H]+	315.25	97.2	-27	-23	-16	315.25	109.2	-27	-25	-10	1	10000	0.728353	0.957288
	115	Androsterone	-	An	Steroid	53-41-8	HMDB00031	C00523	C19H30O2	OC1CCC2(C(C1)CCC1C2CCC2(C1CCC2=O)C)C	290.225	15.1012	[M+H]+	291.25	273.25	-25	-11	-28	291.25	255.25	-25	-16	-17	100	10000	3.88663	0.979884
	116	5S-Hydroxy-6E,8Z,11Z,14Z,17Z-eicosapentaenoic acid	5(S)-HEPE	5-HEPE	PUFA metabolite	83952-40-3	-	-	C20H30O3	CCC=CCC=CCC=CCC=CC=CC(CCCC(=O)O)O	318.219	15.4776	[M-H]-	317.2	255.25	21	12	28	317.2	115	11	14	11	10	10000	1.60929	0.997046
	117	(±)17-Hydroxy-4Z,7Z,10Z,13Z,15E,19Z-docosahexaenoic acid	-	17-HDoHE	PUFA metabolite	90780-52-2	HMDB0010213	-	C22H32O3	CCC=CCC(C=CC=CCC=CCC=CCC=CCCC(=O)O)O	344.235	15.5848	[M-H]-	343.25	281.4	16	13	29						40	10000	3.56031	0.986723
	118	15S-Hydroxy-5Z,8Z,11Z,13E-eicosatetraenoic acid	15(S)-HETE	15-HETE	PUFA metabolite	54845-95-3	HMDB0003876	C04742	C20H32O3	CCCCCC(C=CC=CCC=CCC=CCCCC(=O)O)O	320.235	15.6222	[M-H]-	319.25	219.2	15	13	12	319.25	301.2	15	11	18	10	10000	2.5101	0.998924
	119	Pregnenolone	P5	Preg	Steroid	145-13-1	HMDB00253	C01953	C21H32O2	OC1CCC2(C(=CCC3C2CCC2(C3CCC2C(=O)C)C)C1)C	316.24	16.05	[M+H]+	317.25	93.15	-30	-29	-22	317.25	299.1	-27	-14	-13	400	10000	11.9426	0.993888
	120	15S-Hydroperoxy-5Z,8Z,11Z,13E-eicosatetraenoic acid	15(S)-HpETE	15-HpETE	PUFA metabolite	70981-96-3	HMDB0004244	C05966	C20H32O4	CCCCCC(C=CC=CCC=CCC=CCCCC(=O)O)OO	336.23	16.0538	[M-H]-	335.2	113.2	16	11	19	335.2	139.1	21	15	19	40	10000	1.67866	0.993665
	121	12S-Hydroxy-5Z,8Z,10E,14Z-eicosatetraenoic acid	12(S)-HETE	12-HETE	PUFA metabolite	71030-37-0	HMDB0006111	C14777	C20H32O3	CCCCCC=CCC(C=CC=CCC=CCCCC(=O)O)O	320.235	16.3764	[M-H]-	319.25	179.2	22	15	30	319.25	301.2	15	11	18	10	10000	3.74925	0.999683
	122	12S-Hydroperoxy-5Z,8Z,10E,14Z-eicosatetraenoic acid	12(S)-HpETE	12-HpETE	PUFA metabolite	71774-10-2	HMDB0004243	C05965	C20H32O4	CCCCCC=CCC(C=CC=CCC=CCCCC(=O)O)OO	336.23	16.695	[M-H]-	335.2	153.2	21	10	12	335.2	179.3	21	10	12	100	10000	1.84596	0.99565
	123	25-Hydroxycholesterol-3-sulfate	-	25-OHChol-S	Steroid	884905-07-1	-	-	C27H46O5S	CC(C1CCC2C1(C)CCC1C2CC=C2C1(C)CCC(C2)OS(=O)(=O)O)CCCC(O)(C)C	482.307	16.7328	[M-H]-	481.3	96.9	15	39	19						1	10000	0.803949	0.989196
	124	Lithocholic acid	5β-Cholanic acid-3α-ol	LCA	Bile acid	434-13-9	HMDB0000761	C03990	C24H40O3	OC1CCC2(C(C1)CCC1C2CCC2(C1CCC2C(CCC(=O)O)C)C)C	376.298	16.9098	[M-H]-	375.3	375.15	14	20	13						1	10000	0.799578	0.999254
	125	Allolithocholic acid	Allo 5β-Cholanic acid-3α-ol	Allo-LCA	Bile acid	2276-94-0	HMDB0000381	-	C24H40O3	OC1CCC2(C(C1)CCC1C2CCC2(C1CCC2C(CCC(=O)O)C)C)C	376.298	17.1166	[M-H]-	375.3	375.15	14	20	13						10	10000	1.5342	0.999759
	126	5S-Hydroxy-6E,8Z,11Z,14Z-eicosatetraenoic acid	5(S)-HETE	5-HETE	PUFA metabolite	70608-72-9	HMDB0011134	C04805	C20H32O3	CCCCCC=CCC=CCC=CC=CC1CCCC(=O)O1	320.235	17.5194	[M-H]-	319.25	115.1	11	15	10	319.25	301.2	15	11	18	40	10000	1.55737	0.998464
	127	5S-Hydroperoxy-6E,8Z,11Z,14Z-eicosatetraenoic acid	5(S)-HpETE	5-HpETE	PUFA metabolite	74581-83-2	HMDB0011135	C05356	C20H32O4	CCCCCC=CCC=CCC=CC=CC(CCCC(=O)O)OO	336.23	17.6286	[M-H]-	335.2	155.1	15	15	14	335.2	129.1	15	13	10	40	10000	5.99885	0.999371
	128	5α-Dihydrodeoxycorticosterone	-	5α-DiHDOC	Steroid	298-36-2	HMDB60407	C18040	C21H32O3	OCC(=O)C1CCC2C1(C)CCC1C2CCC2C1(C)CCC(=O)C2	332.235	18.704	[M+H]+	333.25	315.1	-29	-16	-14	333.25	297.05	-14	-18	-13	40	10000	1.10543	0.908375
	129	5β-Dihydrodeoxycorticosterone	-	5β-DiHDOC	Steroid	303-01-5	-	-	C21H32O3	OCC(=O)C1CCC2C1(C)CCC1C2CCC2C1(C)CCC(=O)C2	332.235	18.901	[M+H]+	333.25	315.2	-12	-13	-16	333.25	292	-16	-7	-14	10	4000	2.0376	0.99931
	130	5β-Dihydrotestosterone/Dihydrotestosterone	5β-DiHT/DiHT	5β-DHT/DHT	Steroid	571-22-2/521-18-6	HMDB06770/HMDB02961	C05293/C03917	C19H30O2	O=C1CCC2(C(C1)CCC1C2CCC2(C1CCC2O)C)C	290.225	19.2772	[M+H-H2O]+	273.2	255.2	-15	-14	-28	273.2	199.15	-14	-15	-13	40	4000	2.18815	0.994265
	131	Etiocholanedione/5α-Androstanedione	-	ED/AD	Steroid	1229-12-5/846-46-8	HMDB03769/HMDB0000899	C03772/C00674	C19H28O2	O=C1CCC2(C(C1)CCC1C2CCC2(C1CCC2=O)C)C	288.209	19.474	[M+H]+	289.2	271.3	-24	-14	-18	289.2	213.2	-23	-22	-15	10	10000	1.01977	0.906353
	132	Eicosapentaenoic acid 20:5 (n-3)	-	EPA	PUFA metabolite	10417-94-4	HMDB0001999	C06428	C20H30O2	CCC=CCC=CCC=CCC=CCC=CCCCC(=O)O	302.225	20.5682	[M-H]-	301.2	257.25	21	12	28	301.2	203.05	11	13	19	40	10000	2.14319	0.99972
	133	Docosahexaenoic acid 22:6 (n-3)	-	DHA	PUFA metabolite	6217-54-5	HMDB0002183	C06429	C22H32O2	CCC=CCC=CCC=CCC=CCC=CCC=CCCC(=O)O	328.24	21.166	[M-H]-	327.25	283.3	23	11	30	327.25	229.25	12	13	23	10	10000	2.69632	0.990642
	134	25-Hydroxycholesterol	-	25-OHChol	Steroid	2140-46-7	HMDB0006247	C15519	C27H46O2	OC1CCC2(C(=CCC3C2CCC2(C3CCC2C(CCCC(O)(C)C)C)C)C1)C	402.35	21.3588	[M+H-H2O]+	385.35	367.2	-13	-14	-17	385.35	133.1	-19	-35	-26	400	10000	1.57555	0.995987
	135	5β-Dihydroprogesterone/5α-Dihydroprogesterone	-	5β-DiHProg/5α-DiHProg	Steroid	128-23-4/566-65-4	HMDB03759	C05479/C03681	C21H32O2	O=C1CCC2(C(C1)CCC1C2CCC2(C1CCC2C(=O)C)C)C	316.24	21.3836	[M+H]+	317.25	281.25	-18	-16	-19	317.25	299.2	-10	-11	-11	10	10000	1.32883	0.91727
	136	Arachidonic acid 20:4 (n-6)	-	AA	PUFA metabolite	506-32-1	HMDB0001043	C00219	C20H32O2	CCCCCC=CCC=CCC=CCC=CCCCC(=O)O	304.24	21.4338	[M-H]-	303.25	259.2	21	13	27	303.25	59	21	22	10	10	10000	4.37274	0.99006
	137	27-Hydroxycholesterol	-	27-OHChol	Steroid	20380-11-4	-	-	C27H46O2	OCC(CCCC(C1CCC2C1(C)CCC1C2CC=C2C1(C)CCC(C2)O)C)C	402.35	21.5178	[M+H-H2O]+	385.35	81	-27	-40	-30	385.35	367.2	-13	-14	-17	10	10000	10.6251	0.926025
	138	24(S)-Hydroxycholesterol	-	24-OHChol	Steroid	474-73-7	HMDB0001419	C13550	C27H46O2	OC1CCC2(C(=CCC3C2CCC2(C3CCC2C(CCC(C(C)C)O)C)C)C1)C	402.35	21.6644	[M+H-H2O]+	385.35	367.2	-13	-14	-17	385.35	81	-27	-40	-30	400	10000	3.32843	0.976097
	139	24(R/S),25-Epoxycholesterol	-	24,25-epoxy-Chol	Steroid	72542-49-5	-	-	C27H44O2	OC1CCC2(C(=CCC3C2CCC2(C3CCC2C(CCC2OC2(C)C)C)C)C1)C	400.334	22.0628	[M+H-H2O]+	383.35	161	-19	-22	-16	383.35	365.2	-13	-15	-12	10	4000	6.12713	0.997316
	140	Cholesterol sulfate	Cholesteryl sulfate	Chol-S	Steroid	1256-86-6	HMDB0000653	C18043	C27H46O4S	CC(CCCC(C1CCC2C1(C)CCC1C2CC=C2C1(C)CCC(C2)OS(=O)(=O)O)C)C	466.312	22.0772	[M-H]-	465.3	96.9	14	56	16	465.3	80.05	14	65	11	1	10000	0.6934	0.993621
	141	22β-Hydroxycholesterol	22(S)-OHChol	22-OHChol	Steroid	22348-64-7	HMDB04035	C05502	C27H46O2	CC(CCC(C(C1CCC2C1(C)CCC1C2CC=C2C1(C)CCC(C2)O)C)O)C	402.35	22.0836	[M+H-H2O]+	385.35	257.3	-17	-19	-17						400	4000	13.3465	0.980882
	142	20α-Hydroxycholesterol	20α-OHChol	20-OHChol	Steroid	516-72-3	HMDB06283	C05500	C27H46O2	CC(CCCC(C1CCC2C1(C)CCC1C2CC=C2C1(C)CCC(C2)O)(O)C)C	402.35	22.183	[M+H-H2O]+	385.35	367.45	-30	-16	-12	385.35	159.25	-30	-27	-30	400	4000	6.43977	0.991586
	143	7α-Hydroxycholesterol	7α-OHChol	7-OHChol	Steroid	566-26-7	-	-	C27H46O2	CC(CCCC(C1CCC2C1(C)CCC1C2C(O)C=C2C1(C)CCC(C2)O)C)C	402.35	22.9828	[M+H-H2O]+	385.35	367.2	-13	-14	-17	385.35	159.3	-17	-28	-10	1000	10000	1.30189	0.918515
	144	7-Ketocholesterol	-	7-keto-Chol	Steroid	566-28-9	HMDB0000501	-	C27H44O2	CC(CCCC(C1CCC2C1(C)CCC1C2C(=O)C=C2C1(C)CCC(C2)O)C)C	400.334	23.0488	[M+H]+	401.35	383.4	-13	-22	-27	401.35	81.1	-11	-46	-13	100	10000	6.55923	0.81739
	145	4β-Hydroxycholesterol	4β-OHChol	4-OHChol	Steroid	17320-10-4	-	-	C27H46O2	CC(CCCC(C1CCC2C1(C)CCC1C2CC=C2C1(C)CCC(C2O)O)C)C	402.35	24.0336	[M+H-H2O]+	385.35	109.2	-17	-25	-22	385.35	367.2	-13	-14	-17	100	1000	3.52993	0.750098
	146	Corticosterone-d8	-	B-d8 (IS)	Steroid (IS)	1271728-07-4	-	-	C21H22D8O4	-	354.265	-	[M+H]+	355.272	337.35	-19	-16	-23						-	-	-	-
	147	18-Hydroxycorticosterone-9,11,12,12-d4	-	18-OHB-d4 (IS)	Steroid (IS)	1257742-38-3	-	-	C21H26O5D4	-	366.234	-	[M+H]+	367.24	273.3	-10	-17	-13						-	-	-	-
	148	11-Deoxycorticosterone-2,2,4,6,6,17α,21,21-d8	4-Pregnen-21-ol-3,20-dione-2,2,4,6,6,17α,21,21-d8	DOC-d8 (IS)	Steroid (IS)	55487-63-3	-	-	C21H22O3D8	-	338.27	-	[M+H]+	339.28	100.2	-29	-24	-15						-	-	-	-
	149	11-Deoxycortisol-2,2,4,6,6-d5	-	11-DOF-d5 (IS)	Steroid (IS)	1258063-56-7	-	-	C21H25O4D5	-	351.246	-	[M+H]+	352.25	100.2	-16	-25	-17						-	-	-	-
	150	Cortisol-9,11,12,12-d4	-	F-d4 (IS)	Steroid (IS)	73565-87-4	-	-	C21H26D4O5	-	366.234	-	[M+H]+	367.242	121	-12	-27	-23	367.242	331	-22	-17	-16	-	-	-	-
	151	Cortisone-2,2,4,6,6,9,12,12-d8	-	E-d8 (IS)	Steroid (IS)	1257650-98-8	-	-	C21H20D8O5	-	368.244	-	[M+H]+	369.25	168.2	-16	-25	-28						-	-	-	-
	152	Testosterone-16,16,17-d3	-	T-d3 (IS)	Steroid (IS)	77546-39-5	-	-	C19H25D3O2	-	291.228	-	[M+H]+	292.235	97	-16	-23	-18						-	-	-	-
	153	Cholesterol sulfate-25,26,26,26,27,27,27-d7	Cholesteryl sulfate-25,26,26,26,27,27,27-d7	Chol-S-d7 (IS)	Steroid (IS)	2687961-01-7	-	-	C27H39D7O4S	-	473.356	-	[M+H]+	292.235	97	-16	-23	-18						-	-	-	-
	154	Cholic acid-2,2,4,4-d4	2H4-5β-Cholanic acid-3α, 7α, 12α-triol	CA-d4 (IS)	Bile acid (IS)	116380-66-6	-	-	C24 H36D4O5	-	412.313	-	[M-H]-	411.31	411.3	11	21	14						-	-	-	-
	155	Chenodeoxycholic acid-2,2,4,4-d4	2H4-5β-Cholanic acid-3α, 7α-diol	CDCA-d4 (IS)	Bile acid (IS)	99102-69-9	-	-	C24 H36D4O4	-	396.318	-	[M-H]-	395.31	395.3	11	20	13						-	-	-	-
	156	Deoxycholic acid-2,2,4,4-d4	2H4-5β-Cholanic acid-3α,12α-diol	DCA-d4 (IS)	Bile acid (IS)	112076-61-6	-	-	C24H36D4O4	-	396.318	-	[M-H]-	395.31	395.25	11	20	13						-	-	-	-
	157	Lithocholic acid-2,2,4,4-d4	2H4-5β-Cholanic acid-3α-ol	LCA-d4 (IS)	Bile acid (IS)	83701-16-0	-	-	C24 H36D4O3	-	380.323	-	[M-H]-	379.32	379.3	14	20	13						-	-	-	-
	158	Glycocholic acid-2,2,4,4-d4	2H4-5β-Cholanic acid-3α, 7α, 12α-triol N-(carboxymethyl)-amid	GCA-d4 (IS)	Bile acid (IS)	1201918-15-1	-	-	C26 H39D4NO6	-	469.334	-	[M-H]-	468.33	468.3	11	17	16						-	-	-	-
	159	Glycodeoxycholic acid-2,2,4,4-d4	2H4-5β-Cholanic acid-3α,12α-diol-N-(carboxymethyl)-amide	GDCA-d4 (IS)	Bile acid (IS)	1069132-37-1	-	-	C26H39D4NO5	-	453.339	-	[M-H]-	452.33	452.25	13	19	16						-	-	-	-
	160	Glycolithocholic acid-2,2,4,4-d4	2H4-5β-Cholanic acid-3α-ol-N-(carboxymethyl)-amide	GLCA-d4 (IS)	Bile acid (IS)	2044276-16-4	-	-	C26H39D4NO4	-	437.344	-	[M-H]-	436.34	436.3	10	15	15						-	-	-	-
	161	Taurocholic acid-2,2,4,5,5-d5	2H5-5β-Cholanic acid-3α,7α,12α-triol-N-(2-sulpho-ethyl)-amide	TCA-d5 (IS)	Bile acid (IS)	-	-	-	C26H40D5NO7S	-	520.323	-	[M-H]-	519.32	519.25	20	28	24						-	-	-	-
	162	Taurolithocholic acid-2,2,4,5,5-d5	2H5-5β-Cholanic acid-3α-ol-N-(2-sulphoethyl)-amide	TLCA-d5 (IS)	Bile acid (IS)	1265476-97-8	-	-	C26H40D5NO5S	-	488.333	-	[M-H]-	487.33	487.3	14	26	10						-	-	-	-
	163	Prostaglandin E2-3,3,4,4-d4	-	PGE2-d4 (IS)	PUFA metabolite (IS)	34210-10-1	-	-	C20H28D4O5	-	356.25	-	[M-H]-	355.24	275.25	10	18	12						-	-	-	-
	164	Prostaglandin D2-3,3,4,4,-d4	-	PGD2-d4 (IS)	PUFA metabolite (IS)	211105-29-2	-	-	C20H28D4O5	-	356.25	-	[M-H]-	355.24	275.4	16	19	26						-	-	-	-
	165	Prostaglandin F2α-3,3,4,4-d4	-	PGF2α-d4 (IS)	PUFA metabolite (IS)	34210-11-2	-	-	C20H30D4O5	-	358.266	-	[M-H]-	357.26	313.35	16	19	10						-	-	-	-
	166	Thromboxane B2-3,3,4,4-d4	-	TXB2-d4 (IS)	PUFA metabolite (IS)	1346112-79-5	-	-	C20H30D4O6	-	374.261	-	[M-H]-	373.25	173.2	10	19	10						-	-	-	-
	167	Leukotriene D4-19,19,20,20,20-d5	-	LTD4-d5 (IS)	PUFA metabolite (IS)	1240398-17-7	-	-	C25H35D5N2O6S	-	501.292	-	[M-H]-	500.28	177.15	22	19	28						-	-	-	-
	168	Leukotriene B4-6,7,14,15-d4	-	LTB4-d4 (IS)	PUFA metabolite (IS)	124629-74-9	-	-	C20H28D4O4	-	340.255	-	[M-H]-	339.25	197.3	16	15	22						-	-	-	-
	169	15(S)-Hydroxy-5Z,8Z,11Z,13E-eicosatetraenoic-5,6,8,9,11,12,14,15-d8 acid	15(S)-HETE-5,6,8,9,11,12,14,15-d8	15-HETE-d8 (IS)	PUFA metabolite (IS)	84807-87-4	-	-	C20H24D8O3	-	328.285	-	[M-H]-	327.28	226.2	10	13	10						-	-	-	-
	170	(S,5Z,8Z,11Z,13E,17Z)-15-Hydroxyicosa-5,8,11,13,17-pentaenoic-19,19,20,20,20-d5 acid	15(S)-HEPE-d5	15-HEPE-d5 (IS)	PUFA metabolite (IS)	-	-	-	C20H25D5O3	-	323.251	-	[M-H]-	322.25	260.25	21	13	28						-	-	-	-
	171	Docosahexaenoic acid-d5	-	DHA-d5 (IS)	PUFA metabolite (IS)	1197205-71-2	-	-	C22H27D5O2	-	333.272	-	[M-H]-	332.25	288.35	12	12	30						-	-	-	-
	172	Arachidonic acid-d8	-	AA-d8 (IS)	PUFA metabolite (IS)	69254-37-1	-	-	C20H24D8O2	-	312.29	-	[M-H]-	311.3	267.35	20	14	18						-	-	-	-
	173	Eicosapentaenoic acid-d5	-	EPA-d5 (IS)	PUFA metabolite (IS)	1197205-73-4	-	-	C20H25D5O2	-	307.256	-	[M-H]-	306.25	262.25	11	12	17						-	-	-	-
	aLLOQ: lower limit of quantification tested.
	bULOQ: upper limit of quantification tested.
	cRepeatability was calculated by measuring ULOQ injections (n=3).
