## Supplementary material for "Wide scope analysis of bioactive lipids, including steroids, bile acids, and polyunsaturated fatty acid metabolites, in human plasma by LC/MS/MS": Table S-4

### Sheet: Table S-4
	Table S-4. Solvents and order of use in solid phase extraction.
	Order of use	1st	2nd	3rd	4th	5th	6th	7th
	Method	Conditioning solvent	Equilibration solvent	Loading solvent	Washing solvent1	Washing solvent2	Washing solvent3	Elution solvent
	MeP-SPE1	MeOH (0.1% FA)	H2O (0.1% FA)	MeOH/H2O/FA (20:80,0.1)	H2O (0.1% FA)	EtOH/H2O/FA (15:85:0.1)	Hexane	MeOH
	MeP-SPE2	MeOH (0.1% FA)	H2O (0.1% FA)	MeOH/H2O/FA (20:80,0.1)	H2O (0.1% FA)	-	Hexane	MeOH
	MeP-SPE3	MeOH (0.1% FA)	H2O (0.1% FA)	MeOH/H2O/FA (20:80,0.1)	H2O (0.1% FA)	MeOH/H2O/FA (10:90:0.1)	Hexane	MeOH
	MeP-SPE4	MeOH (0.1% FA)	H2O (0.1% FA)	MeOH/H2O/FA (20:80,0.1)	H2O (0.1% FA)	MeOH/H2O/FA (10:90:0.1)	-	MeOH
	MeP-SPE5	MeOH (0.1% FA)	H2O (0.1% FA)	MeOH/H2O/FA (20:80,0.1)	H2O (0.1% FA)	MeOH/H2O/FA (20:80:0.1)	-	MeOH
	MeP-SPE6	MeOH (0.1% FA)	H2O (0.1% FA)	MeOH/H2O/FA (20:80,0.1)	H2O (0.1% FA)	MeOH/H2O/FA (40:60:0.1)	-	MeOH
