## Supplementary material for "Wide scope analysis of bioactive lipids, including steroids, bile acids, and polyunsaturated fatty acid metabolites, in human plasma by LC/MS/MS": Table S-5

### Sheet: Table S-5
	Table S-5. Information on the LC column investigated in this study.a
	Name	Hydrophobicityb	Steric selectivityc	Functional group	Carbon%	Surface area (m2/g)	Pore size (Å)	Pore volume (mL/g)	Column dimension	Particle size (µm)	pH availability
	Inertsil® ODS-4	5.9	1.51	Octadecyl	0.11	450	100	1.05	2.1 mm i.d. × 150 mm	3	2-7.5
	InertSustain® C18	8.1	1.18	Octadecyl	0.14	350	100	0.85	2.1 mm i.d. × 150 mm	3	1-10
	Inertsil® ODS-HL	12.5	1.98	Octadecyl	0.29	450	100	1.05	2.1 mm i.d. × 150 mm	3	2-7.5
	Inertsil® ODS-P	7.1	2.4	Octadecyl	0.23	450	100	1.05	2.1 mm i.d. × 150 mm	3	2-7.5
	aInformation on the columns was extracted and summarized from the vendor's website.
	bHydrophobicity was defined by the ratio of (k' amylbenzen/ k' butylbenzene) in Tanaka method.
	cSteric selectivity was defined by the ratio of (k' triphenylene/ k' o-terphenyl) in Tanaka method.
