## Supplementary material for "Wide scope analysis of bioactive lipids, including steroids, bile acids, and polyunsaturated fatty acid metabolites, in human plasma by LC/MS/MS": Table S-6

### Sheet: Table S-6
	Table S-6. Result of LC condition screening for steroids, bile acids, and PUFA metabolites.
		Column	Column A					Column A					Column B					Column B					Column C					Column C
		Additive	Ammonium acetate					Acetic acid					Ammonium acetate					Acetic acid					Ammonium acetate					Acetic acid
		Name	RT (min)	W0.5a (min)	Sb	Intensityc	Area	RT (min)	W0.5a (min)	Sb	Intensityc	Area	RT (min)	W0.5a (min)	Sb	Intensityc	Area	RT (min)	W0.5a (min)	Sb	Intensityc	Area	RT (min)	W0.5a (min)	Sb	Intensityc	Area	RT (min)	W0.5a (min)	Sb	Intensityc	Area
	1	EPA	10.57	0.08	1.116	7562219	1431446	11.482	0.093	1.128	109583841	19053518	10.313	0.089	1.267	7299714	1256315	11.492	0.091	1.102	59988154	8670544	11.12	0.079	1.208	10624614	1974693	11.97	0.079	1.122	65555501	12793390
	2	AA	11.165	0.083	1.121	16656578	3153607	11.996	0.082	1.095	90469242	16853524	10.934	0.1	1.315	16738023	2585687	12.003	0.099	1.314	109378130	17184383	11.753	0.084	1.19	21211156	3803970	12.532	0.077	1.164	94928749	18827824
	3	5-HETE	9.127	0.07	1.085	1990467	450990	10.133	0.074	1.088	43186075	9043488	8.823	0.077	1.214	1511738	303916	10.071	0.092	1.314	14305454	2443127	9.484	0.079	1.257	7918752	1505053	10.519	0.075	1.199	20434284	4103339
	4	12-HETE	8.79	0.072	1.08	2182295	471143	9.827	0.072	1.093	12574709	2719168	8.432	0.078	1.214	2198683	441378	9.747	0.089	1.353	14530260	2570032	9.128	0.077	1.378	2927349	557504	10.134	0.073	1.172	13749293	2873757
	5	DHA	10.955	0.082	1.089	9948798	1894603	11.912	0.084	1.047	68619971	12905414	10.71	0.101	1.282	9045340	1419263	11.903	0.098	1.359	74355920	11769278	11.502	0.086	1.241	15074373	2604148	12.41	0.079	1.187	77255171	14877091
	6	PGA2	4.973	0.07	1.122	800980	174250	6.8	0.068	1.109	27274278	6249230	4.476	0.076	1.112	745906	152142	6.73	0.071	1.128	5251277	1130094	5.174	0.084	1.181	897940	167318	6.923	0.068	1.219	10528128	2238378
	7	PGB2	5.202	0.072	1.016	1081996	236802	6.918	0.063	1.073	7593345	2094965	4.719	0.076	1.103	918266	191499	6.83	0.071	1.173	10449014	2222644	5.389	0.077	1.16	1016388	209371	7.03	0.065	1.285	7790360	1915481
	8	5-HpETE	9.154	0.07	1.194	148087	34208	10.137	0.074	0.995	1204765	262660	8.85	0.09	1.303	66022	12879	10.062	0.09	1.38	730321	129942	9.497	0.066	1.143	485788	105592	10.482	0.078	1.183	810634	158601
	9	12-HpETE	8.842	0.07	1.288	330002	71730	9.806	0.07	1.066	2502003	566044	8.508	0.075	1.171	309660	63639	9.728	0.083	1.283	201705	39649	9.165	0.077	1.089	431848	80768	10.082	0.074	1.212	2456998	504572
	10	15-HpETE	8.612	0.066	1.164	816143	187197	9.609	0.074	1.094	15021761	3205912	8.252	0.068	1.186	765481	169637	9.519	0.078	1.256	5629241	1108781	8.909	0.073	1.303	1082851	222461	9.853	0.073	1.206	7483341	1554839
	11	LTB4	6.594	0.067	1.103	1289471	295106	7.803	0.065	1.118	13970006	3314213	6.235	0.067	1.118	1296442	288838	7.751	0.075	1.277	12674213	2580303	6.792	0.068	1.243	1434203	301939	8.019	0.071	1.302	14293887	2967869
	12	17-HDoHE	8.423	0.065	1.086	685244	166804	9.564	0.072	1.115	11635982	2576832	8.065	0.078	1.069	540217	110823	9.485	0.085	1.29	3823982	690435	8.724	0.073	1.187	3064078	621514	9.835	0.071	1.257	5485655	1162601
	13	PGK2	1.503	0.037	1.283	2697043	1093845	5.727	0.076	1.378	59416683	11305745	1.444	0.041	1.181	2097999	760842	5.778	0.183	3.909	18543740	1314074	1.393	0.042	1.46	3328389	1150669	5.906	0.085	1.77	22456359	3481274
	14	RvE1	1.962	0.055	1.157	506881	146358	3.488	0.06	1.125	3828061	944363	1.744	0.057	1.173	555576	144946	3.553	0.07	1.144	4079393	859267	1.802	0.057	1.345	672349	161228	3.431	0.076	1.568	3878323	677950
	15	PGD2	3.29	0.066	1.122	2850963	661748	5.708	0.068	1.101	53544704	12007635	2.887	0.068	1.204	2290245	515519	5.704	0.07	1.163	18457129	4019734	3.264	0.079	1.147	10778910	2087525	5.837	0.071	1.345	26655315	5490392
	16	PGE2	2.881	0.058	1.171	4346081	1144553	5.48	0.066	1.118	27990636	6529678	2.583	0.051	1.132	4365821	1306375	5.51	0.072	1.144	31969357	6944377	2.838	0.072	1.239	4887908	1013078	5.586	0.07	1.312	30396117	6274771
	17	PGH2	2.879	0.064	1.171	968899	228658	5.481	0.067	1.076	9830558	2098666	2.591	0.053	1.15	963151	279958	5.506	0.073	1.113	9420881	1826682	2.84	0.076	1.194	1385663	278551	5.594	0.072	1.304	9636252	1783661
	18	LXA4	4.78	0.064	1.051	1042707	248637	6.225	0.068	1.088	12206878	2840838	4.374	0.077	1.154	938984	193241	6.221	0.076	1.125	10543583	2173942	4.845	0.072	1.196	1204280	246371	6.371	0.074	1.33	12198700	2468011
	19	LXB4	3.567	0.064	1.123	608993	143491	5.624	0.068	1.102	26646995	6167450	3.204	0.063	1.085	602877	146878	5.631	0.072	1.187	5513158	1174686	3.502	0.081	1.199	638785	117135	5.749	0.07	1.309	9941874	2054798
	20	15-epi-LXA4	4.753	0.07	1.093	1105129	245243	6.253	0.064	1.07	12222733	3041775	4.363	0.079	1.092	1036283	210946	6.243	0.072	1.164	15446184	3307031	4.842	0.08	1.308	1180146	218788	6.407	0.072	1.232	12324942	2594885
	21	PGF2α	2.684	0.052	1.161	2625590	760035	5.31	0.072	1.057	16806115	3651558	2.442	0.051	1.17	1073706	329996	5.369	0.078	1.125	10848849	2135657	2.629	0.052	1.364	7763659	2259642	5.459	0.077	1.403	11432675	2219842
	22	PGE1	3.089	0.071	1.106	6702518	1448166	5.642	0.064	1.1	50533677	12305268	2.685	0.059	1.136	5968689	1568305	5.65	0.071	1.102	4458040	971222	3.114	0.08	1.247	7019258	1320765	5.745	0.072	1.288	50790182	10481158
	23	Maresin-1	6.157	0.068	1.348	333153	76999	7.555	0.067	1.168	2461527	573889	5.794	0.065	1.084	305223	70003	7.497	0.073	1.202	2619710	552078	6.323	0.07	1.29	384235	78784	7.708	0.066	1.385	2590183	575069
	24	Protectin D1	6.044	0.065	1.095	2374752	575139	7.532	0.064	1.104	15792528	3870848	5.646	0.067	1.116	2241962	511483	7.468	0.073	1.164	14600355	3105306	6.239	0.066	1.271	2703653	595164	7.668	0.066	1.251	17100312	3843892
	25	PGG2	3.842	0.076	1.044	3590116	714343	6.004	0.068	1.136	17275316	3945200	3.368	0.072	1.096	3361006	714102	5.988	0.075	1.143	20429437	4309354	3.956	0.09	1.125	4063296	688915	6.094	0.071	1.267	24513750	5117649
	26	TXB2	2.344	0.054	3.86	3638237	601476	4.631	0.079	7.916	195443436	18079277	2.056	0.064	1.196	1945118	477392	4.739	0.082	7.131	37080981	3240030	2.232	0.068	3.881	4115021	541673	4.76	0.087	7.064	67865263	5264876
	27	RvD1	4.551	0.074	1.01	729478	154689	6.138	0.064	1.141	7033478	1687666	4.149	0.072	1.059	731152	151543	6.115	0.073	1.201	8655299	1835828	4.613	0.075	1.126	808520	156331	6.252	0.07	1.283	6971654	1453058
	28	RvD2	3.519	0.06	1.126	3021419	749764	5.672	0.064	1.126	14701507	3516035	3.153	0.067	1.152	1266617	288809	5.658	0.07	1.106	9262887	2016452	3.463	0.074	1.137	8661291	1776677	5.758	0.066	1.277	10449710	2303912
	29	RvD3	3.73	0.067	1.181	2192307	494358	5.504	0.064	1.124	17503789	4198520	3.375	0.067	1.181	2252781	502510	5.524	0.065	1.094	1559158	354452	3.681	0.084	1.229	2459641	432944	5.597	0.068	1.297	17991194	3747420
	30	RvD4	5.544	0.064	1.166	1168446	287414	6.728	0.066	1.134	28949910	6402613	5.205	0.069	1.187	1163060	251029	6.709	0.075	1.19	9471456	1978118	5.647	0.074	1.097	1365708	288541	6.886	0.069	1.281	11140560	2488300
	31	LTE4	6.585	0.197	5.739	1140478	29320	7.526	0.127	4.187	16296785	1347360	26.569	0.111	2.056	206702	28324	8.249	1.286	4.541	12702892	104652	6.762	0.27	4.675	1437120	51956	7.812	0.096	3.409	16002084	1658644
	32	LTD4	5.885	0.167	5.378	1934427	104789	6.953	0.102	2.804	57283337	6807016	5.77	0.539	7.217	1763546	19829	7.353	0.456	7.292	16372812	426394	6.056	0.12	3.818	7971135	670003	7.054	0.087	2.405	25145169	3382742
	33	LTC4	26.595	0.116	2.133	221472	23986	-----	-----	-----	-----	-----	26.576	0.098	1.611	139015	22194	-----	-----	-----	-----	-----	26.494	0.115	2.964	247045	25442	8.097	0.215	3.84	1098424	12792
	34	LCA	9.093	0.076	1.084	18028471	3725911	10.001	0.091	1.112	119263982	19935860	8.634	0.081	1.18	17073916	3300238	9.815	0.083	1.169	108602975	19627053	9.538	0.074	1.27	21380605	4297822	10.39	0.088	1.159	117344096	19962849
	35	Allo-LCA	9.196	0.073	1.123	12166171	2596102	10.144	0.07	1.132	72482533	15686815	7.08	0.075	1.095	22843270	4691800	9.919	0.134	1.605	171559165	19965838	9.745	0.085	1.217	14716749	2605715	10.61	0.079	1.266	58750668	11083216
	36	7-keto-LCA	5.825	0.067	1.138	10641473	2455170	7.431	0.067	1.109	84701483	19819691	5.259	0.075	1.161	9490644	1984101	7.305	0.086	1.172	109976771	19982767	6.223	0.073	1.214	12426681	2506237	7.645	0.068	1.237	89155736	19632510
	37	12-keto-LCA	6.01	0.067	1.137	9721950	2214939	7.657	0.064	1.091	46429042	11324123	5.462	0.072	1.069	8972311	1927094	7.524	0.07	1.194	70635011	15522034	6.407	0.074	1.248	34780295	6916951	7.89	0.067	1.218	78669698	17324303
	38	UDCA	5.268	0.078	1.083	5038993	990925	7.129	0.066	1.107	46450943	11054058	4.588	0.085	1.083	4645113	841138	7.026	0.074	1.187	52226167	11121955	5.673	0.08	1.151	5876116	1083588	7.315	0.068	1.235	51905511	11451354
	39	HDCA	5.484	0.075	1.133	4902805	997758	7.327	0.083	1.084	105998404	19968510	4.792	0.092	1.023	4182952	698374	7.221	0.075	1.223	46438933	9644398	5.91	0.083	1.208	5995841	1108538	7.528	0.071	1.259	56239608	11924706
	40	CDCA	7.303	0.071	1.068	5281308	1071047	8.566	0.071	1.056	81317466	15441482	6.811	0.077	1.102	4691632	930056	8.423	0.08	1.171	47132763	8113932	7.705	0.078	1.254	5902304	1024054	8.852	0.071	1.184	48669645	9064649
	41	Allo-CDCA	7.339	0.071	1.11	5878003	1294800	8.613	0.068	1.075	69606442	15732749	6.837	0.077	1.119	5869533	1172007	8.475	0.076	1.21	49429723	10100804	7.746	0.074	1.249	6692980	1316062	8.904	0.073	1.228	51716740	10674886
	42	DCA	7.547	0.07	1.077	23509001	5217346	8.784	0.137	1.624	170486610	19977614	7.08	0.075	1.095	22843270	4691800	8.635	0.173	2.247	213553865	19958205	7.942	0.077	1.268	26246077	5034129	9.083	0.118	1.677	153467197	19982661
	43	7-keto-DCA	2.955	0.072	1.146	6629464	1410809	5.776	0.074	1.088	94806035	19975283	2.6	0.059	1.146	6258003	1645476	5.759	0.084	1.154	106340975	19987890	3.037	0.09	1.14	7209967	1217120	5.969	0.07	1.308	80738999	16850466
	44	ω-MCA	2.584	0.049	1.19	1913300	605313	5.71	0.068	1.078	21413005	4861698	2.307	0.061	1.094	1786246	438997	5.716	0.076	1.118	22294120	4527799	2.554	0.056	1.345	5891838	1579268	5.881	0.077	1.321	24050449	4543149
	45	α-MCA	2.739	0.055	1.113	1912963	528757	5.885	0.07	1.129	15133447	3396677	2.452	0.054	1.151	1926826	547612	5.887	0.075	1.112	15998166	3360911	2.748	0.071	1.256	2154081	457212	6.048	0.075	1.236	15374003	3026439
	46	β-MCA	3.027	0.078	1.142	3264810	656085	6.154	0.077	1.177	97747613	19965052	2.614	0.058	1.091	3208991	864510	6.114	0.074	1.11	35963940	7565074	3.174	0.096	1.182	4067375	648039	6.331	0.072	1.287	43964891	8919319
	47	CA	4.993	0.084	1.11	6404280	1155000	7.14	0.096	1.229	121615739	19988080	4.323	0.098	1.066	6223454	967653	7.078	0.077	1.154	77556826	15733108	5.454	0.09	1.162	7508730	1257977	7.404	0.074	1.188	82930588	16974871
	48	GLCA	7.31	0.064	1.149	20200630	4876989	8.565	0.106	1.422	135006094	19967237	6.986	0.073	1.145	19437052	4194863	8.385	0.13	1.66	168661565	19974323	7.457	0.072	1.28	23333275	4769051	8.901	0.105	1.489	138491363	19981755
	49	GHDCA	3.516	0.068	1.133	14619922	3302677	5.41	0.084	1.147	109471026	19978185	3.097	0.075	1.146	14192035	2926129	5.411	0.093	1.352	118379846	19481658	3.376	0.077	1.122	49061167	9543171	5.604	0.089	1.35	121416336	19996010
	50	GUDCA	3.577	0.073	1.141	8996161	1903867	5.326	0.07	1.147	83271842	18670365	3.194	0.069	1.131	9538446	2140382	5.337	0.093	1.222	81583124	13178018	3.471	0.082	1.146	10288150	1921540	5.54	0.077	1.318	82000972	15382170
	51	GCDCA	5.754	0.066	1.151	12055458	2830386	7.035	0.125	1.823	157478647	19960541	5.391	0.072	1.083	10927872	2342547	6.975	0.093	1.383	111898508	18025091	5.874	0.074	1.225	14566639	2941290	7.357	0.093	1.37	123865626	19977060
	52	GDCA	6.179	0.066	1.131	10744312	2547618	7.417	0.113	1.581	143323162	19971003	5.835	0.074	1.156	10657592	2235857	7.338	0.096	1.405	109959229	18054140	6.313	0.074	1.237	12319438	2502876	7.757	0.084	1.224	113607544	19984731
	53	GCA	3.833	0.082	1.093	9409278	1740009	5.424	0.111	1.453	143450216	19960942	3.406	0.076	1.161	10358693	2062350	5.51	0.117	1.484	104988951	13627588	3.869	0.099	0.982	10794114	1612610	5.773	0.085	1.445	116298995	19477664
	54	TLCA	7.425	0.063	1.208	14519186	3572857	6.865	0.133	1.897	167141880	19988767	7.103	0.067	1.174	18356899	4259994	6.455	0.179	2.809	227831902	19964930	7.543	0.073	1.272	17606814	3584397	8.135	0.136	1.352	180335855	19995783
	55	THDCA	4.128	0.072	1.033	12503280	2688469	2.766	0.088	1.335	112861948	19976077	3.665	0.074	1.08	13186848	2746851	2.611	0.109	1.65	137734497	19519752	4.078	0.08	1.092	14024824	2595445	4.196	0.16	1.302	129513037	11971687
	56	TUDCA	4.134	0.069	1.062	10283621	2252702	2.872	0.08	1.337	93537224	17812724	3.685	0.071	1.15	10857076	2285389	2.684	0.096	1.55	87817019	14027074	4.094	0.078	1.143	35149024	6887840	4.316	0.153	1.252	120017020	11868533
	57	TCDCA	5.993	0.061	1.088	13252648	3343141	5.049	0.102	1.294	131461675	19996342	5.663	0.066	1.121	12971322	3031961	4.816	0.115	1.37	145265532	19514789	6.097	0.067	1.218	15457784	3451463	6.501	0.132	1.295	173570356	19982168
	58	TDCA	6.373	0.062	1.151	16083760	3999734	5.497	0.155	1.94	194775174	19985476	6.044	0.065	1.171	15827947	3749817	5.251	0.12	1.529	154136353	19991526	6.478	0.067	1.243	21409193	4728957	6.938	0.16	1.498	206719715	19987822
	59	TαMCA	2.562	0.041	1.173	8558274	3176251	1.876	0.087	1.386	112517391	19976616	2.318	0.048	1.134	8677946	2787153	1.75	0.087	1.576	70650983	12199953	2.374	0.046	1.399	10363070	3205955	2.408	0.098	1.584	75329306	11185260
	60	TβMCA	2.655	0.041	1.167	7488387	2770721	1.971	0.079	1.393	102176776	19982527	2.394	0.046	1.125	7653230	2598840	1.844	0.093	1.708	59281391	9721294	2.45	0.046	1.447	9219625	2907444	2.536	0.098	1.548	66138905	9902536
	61	TCA	4.348	0.069	1.074	9213637	1992808	2.87	0.125	1.711	161994375	19991421	3.897	0.074	1.088	10882694	2204223	2.743	0.211	2.755	275566757	19961702	4.42	0.08	1.104	10081323	1848931	4.607	0.168	1.245	132282335	11779561
	62	E1	6.827	0.057	1.068	12670	3723	6.473	0.043	1.18	6799	1444	6.505	0.054	1.561	17784	4614	-----	-----	-----	-----	-----	7.002	0.047	0.961	12362	2945	-----	-----	-----	-----	-----
	63	16α-OHE1	4.646	0.067	0.881	31832	6668	4.096	0.053	1.019	20089	5946	4.35	0.071	1.051	57161	12225	4.037	0.067	1.239	12980	2445	4.698	0.067	1.36	33997	7446	4.102	0.063	1.267	14525	3279
	64	2-OHE1	5.822	0.082	1.868	2825369	451364	5.355	0.068	1.043	11140067	2451859	5.552	0.096	1.091	1642516	154020	5.27	0.072	1.187	6078935	1256189	5.94	0.136	1.819	2080285	165224	5.46	0.078	1.029	12637675	2221412
	65	A4	6.676	0.069	1.12	2508480	583557	6.337	0.063	1.049	7939499	1975229	6.367	0.069	1.12	2399957	544905	6.172	0.067	1.104	19080783	4411027	6.823	0.071	1.384	3260374	674422	6.493	0.069	1.22	12852076	2807766
	66	E3	3.396	0.039	1.028	4636	1889	-----	-----	-----	-----	-----	3.151	0.045	1.135	8036	2834	-----	-----	-----	-----	-----	3.377	0.045	1.163	4945	1722	2.718	0.053	1.182	5252	1278
	67	2-OHE2	5.509	0.098	2.609	155801	22680	4.926	0.066	1.009	659573	146679	5.2	0.103	1.556	85611	8502	4.867	0.073	1.075	349001	68794	5.664	0.116	2.347	157620	13839	5.068	0.083	1.174	826799	140673
	68	ED	9.79	0.083	1.061	6197025	1172048	9.541	0.075	1.003	2235278	479071	9.611	0.091	1.215	6962532	1184067	9.467	0.094	1.134	7652498	1264670	10.244	0.095	1.249	22710368	3618299	10.012	0.081	1.167	7636840	1375758
	69	AD	9.779	0.083	1.038	1621415	313229	9.527	0.078	0.97	1181525	242807	9.57	0.089	1.154	1901811	334114	9.413	0.082	1.192	2400852	446445	10.319	0.099	1.252	1845142	276354	10.083	0.082	1.209	2499787	462676
	70	T	6.656	0.067	1.065	11757682	2728751	6.236	0.068	1.047	11623246	2705859	6.266	0.076	1.114	13271225	2758658	6.022	0.075	1.093	26630804	5660562	6.871	0.077	1.249	24737699	4778939	6.451	0.078	1.208	26399360	5123607
	71	5β-DHT	9.755	0.085	0.785	139016	25042	9.507	0.055	0.898	47403	17345	9.522	0.081	0.744	173801	31263	9.386	0.079	0.919	239766	30839	10.249	0.095	1.04	93490	16013	10.014	0.086	1.307	144155	27001
	72	DHT	-----	-----	-----	-----	-----	-----	-----	-----	-----	-----	9.443	0.06	0.886	24373	6990	9.925	0.045	0.85	33641	11108	10.297	0.112	0.982	28849	5624	10.246	0.149	1.451	361309	12762
	73	An	8.203	0.085	1.098	124921	24270	7.884	0.073	1.034	504485	107774	7.949	0.071	0.923	122800	24928	7.759	0.081	1.209	793740	139036	8.522	0.072	1.48	144925	26650	8.205	0.071	1.158	648197	124999
	74	11-keto-A4	5.192	0.064	1.083	941632	233085	4.8	0.06	1.047	7844443	2012418	4.926	0.064	1.169	1260585	310914	4.71	0.067	1.103	5876877	1385143	5.245	0.065	1.204	914309	209731	4.845	0.067	1.282	6218901	1370917
	75	2-ME1	-----	-----	-----	-----	-----	-----	-----	-----	-----	-----	6.626	0.068	1.098	55016	11449	6.426	0.065	1.288	29977	6612	7.108	0.081	1.246	55325	10336	6.784	0.06	1.128	27199	6891
	76	16α-OHA4	4.818	0.066	1.077	2459684	590143	4.295	0.063	1.054	27332672	6792735	4.515	0.067	1.109	3753184	869107	4.223	0.069	1.091	18177221	4193105	4.909	0.071	1.276	2852219	606558	4.372	0.07	1.43	19370557	3874749
	77	11β-OHA4	5.378	0.069	1.05	4134151	945523	4.909	0.066	1.058	7569747	1790126	5.079	0.074	1.111	4682518	994814	4.815	0.07	1.077	12535092	2778328	5.492	0.075	1.278	4591549	924478	5.041	0.071	1.324	12253182	2495268
	78	7α-OHA4	4.319	0.062	1.067	3307771	816308	3.75	0.066	1.04	16282860	3885734	4.061	0.069	1.076	3068697	706597	3.73	0.069	1.076	28857296	6618602	4.409	0.072	1.249	3885418	805486	3.809	0.073	1.478	20944059	4033318
	79	19-OHA4	4.207	0.068	1.052	3160518	731462	3.66	0.064	1.05	10827877	2638042	3.918	0.075	1.075	3427269	732691	3.606	0.07	1.071	8538244	1921236	4.269	0.076	1.28	3279284	643386	3.689	0.073	1.527	9800662	1830085
	80	17α-MeT	7.095	0.071	1.079	14462963	3192549	6.703	0.069	1.065	14284749	3225359	6.699	0.078	1.155	16010287	3255216	6.465	0.076	1.119	30256703	6275173	7.326	0.085	1.259	46712194	8288082	6.959	0.076	1.22	30452251	6066307
	81	7α-OHDHEA	4.205	0.068	1.132	1923880	423397	3.519	0.069	1.081	5300116	1232761	3.908	0.071	1.071	2184699	491218	3.513	0.072	1.077	5609037	1215479	4.316	0.077	1.219	6314158	1240831	3.573	0.077	1.482	5578465	1016501
	82	19-OHT	3.656	0.076	1.129	8489150	1797269	3.069	0.065	1.071	10797754	2547767	3.34	0.077	1.087	9875678	2051525	3.007	0.072	1.09	18107560	3913006	3.725	0.088	1.251	10535209	1837902	3.069	0.083	1.777	15895782	2597442
	83	11β-OHT	4.927	0.076	1.082	8864352	1833236	4.289	0.072	1.046	10426839	2280889	4.563	0.081	1.092	10354089	2033752	4.2	0.077	1.11	16383176	3356961	5.098	0.087	1.254	17080039	2926179	4.447	0.085	1.46	16013531	2701361
	84	7α-OHT	3.451	0.065	1.055	4537597	1086025	2.87	0.065	1.078	18454837	4450060	3.18	0.065	1.093	5399970	1283912	2.847	0.068	1.068	13418612	3097965	3.49	0.075	1.218	4965867	1002217	2.843	0.077	1.58	14349056	2548460
	85	Prog	8.176	0.069	1.056	23893618	5388352	7.885	0.066	1.054	17420048	4117070	11.506	0.1	1.301	47318612	6934482	11.374	0.121	1.47	129223896	15478926	8.434	0.082	1.249	58097103	10772069	8.134	0.072	1.2	55508594	11563176
	86	5β-DiHProg	10.983	0.098	1.103	1408813	233307	-----	-----	-----	-----	-----	10.826	0.091	1.147	2244539	378624	10.705	0.104	1.312	2701411	396678	11.567	0.098	1.19	1374149	230647	11.368	0.082	1.205	2502673	434923
	87	5α-DiHProg	9.607	0.146	1.289	43393	3300	9.38	0.082	0.952	22535	5282	9.46	0.089	0.707	14106	2911	9.295	0.13	1.035	160317	19199	11.796	0.093	1.011	141628	23476	9.688	0.124	1.089	70132	10791
	88	Preg	11.563	0.09	1.361	405999	65424	11.339	0.074	1.171	134141	26468	11.509	0.102	1.11	781655	118660	11.387	0.125	1.336	2202320	262144	11.938	0.101	1.369	674939	95585	11.731	0.101	1.687	1101619	149174
	89	20α-OHProg	7.829	0.07	1.065	18798459	4164899	7.495	0.068	1.039	14400968	3270467	7.423	0.079	1.099	20940939	4183670	7.228	0.078	1.108	40946646	8126851	8.102	0.079	1.209	42573267	8332243	7.769	0.074	1.178	37683070	8009878
	90	11β-OHProg	6.725	0.07	1.084	16226780	3664283	6.36	0.067	1.056	33226445	7789029	6.385	0.08	1.153	24366086	4851709	6.17	0.074	1.117	36634275	7776750	6.861	0.077	1.262	18399560	3592706	6.495	0.076	1.22	35440120	6985888
	91	17α-OHProg	6.954	0.066	1.066	10589250	2527507	6.599	0.066	1.066	10200597	2408449	6.635	0.074	1.128	10942266	2338799	6.426	0.074	1.12	24653888	5235438	7.09	0.07	1.302	11256404	2319974	6.75	0.07	1.19	22690392	4869388
	92	DOC	6.509	0.069	1.075	10491259	2404921	6.138	0.064	1.062	19209454	4656563	6.172	0.075	1.113	10247149	2155009	5.957	0.071	1.083	52820457	11679680	6.641	0.079	1.295	12495685	2383796	6.277	0.072	1.259	39143017	8181202
	93	21-OHPreg	6.66	0.068	1.08	143430	33237	6.249	0.068	1.151	1039918	240192	6.296	0.069	1.177	244559	48312	6.059	0.072	1.368	457711	93024	6.919	0.065	1.094	120131	28429	6.524	0.081	1.1	437609	86074
	94	17,20α-(OH)2Prog	8.662	0.084	0.987	460912	84895	8.458	0.072	1.031	2896932	571240	8.432	0.09	1.163	586290	98454	8.315	0.081	1.003	1623582	298674	8.59	0.08	1.982	511985	86022	8.401	0.075	1.35	1936685	379948
	95	5α-DiHDOC	9.459	0.09	1.014	542506	99844	9.206	0.071	1.122	197645	48677	9.188	0.088	1.197	569119	102214	9.068	0.092	1.102	1030564	161205	9.953	0.081	1.258	686829	126978	9.744	0.082	0.985	730487	138598
	96	7α-OHPreg	5.673	0.07	1.036	2164936	494244	5.093	0.068	1.078	10367230	2372013	5.357	0.078	1.175	2475360	511712	5.029	0.076	1.105	5723007	1189321	5.807	0.083	1.282	2350026	432998	5.245	0.076	1.334	5934948	1142994
	97	17α-OHPreg	6.953	0.068	0.889	73653	15093	6.544	0.067	1.026	423366	94101	6.629	0.087	1.15	41112	9500	6.372	0.079	1.127	383115	81620	7.172	0.066	1.014	198029	45675	6.786	0.08	1.304	433099	82097
	98	11-DHB	4.841	0.069	1.065	739094	171435	4.342	0.062	1.044	5227872	1303838	4.555	0.066	1.118	1020767	237867	4.277	0.069	1.029	3589433	800943	4.899	0.07	1.356	834537	171888	4.39	0.072	1.371	3527503	737639
	99	B	5.322	0.071	1.082	4221445	939258	4.79	0.068	1.04	10496410	2429522	4.994	0.077	1.089	5836380	1214493	4.694	0.074	1.107	8070219	1709684	5.447	0.08	1.294	4550544	866688	4.919	0.076	1.412	9836275	1884635
	100	11-DOF	5.515	0.067	1.045	2771587	644735	4.999	0.065	1.045	5312317	1277242	5.193	0.073	1.077	3084847	663165	4.898	0.071	1.135	9035870	2000483	5.613	0.074	1.32	3127140	642294	5.12	0.073	1.316	8790492	1770604
	101	21-DOF	5.336	0.066	1.076	6927194	1638832	4.839	0.066	1.056	9852591	2304026	5.044	0.072	1.07	6793081	1475817	4.756	0.074	1.083	21553407	4583956	5.412	0.077	1.285	7883066	1557079	4.923	0.077	1.334	14021470	2658749
	102	17,21-(OH)2Preg	-----	-----	-----	-----	-----	1.944	0.048	1.673	54092	14617	-----	-----	-----	-----	-----	1.888	0.056	2.017	36777	7391	-----	-----	-----	-----	-----	1.825	0.1	2.13	64905	8280
	103	THA	5.832	0.065	1.045	2848698	685604	5.274	0.071	1.042	8964820	1979397	5.567	0.068	1.132	3261407	744538	5.251	0.075	1.121	9676931	2033118	5.984	0.074	1.236	3259467	665622	5.442	0.077	1.322	11820623	2247529
	104	5β-DiHB	5.335	0.071	0.975	45435	10615	5.751	0.227	10.489	4310051	173920	-----	-----	-----	-----	-----	5.658	0.238	10.251	7559760	272618	-----	-----	-----	-----	-----	5.923	0.153	9.916	5772509	278907
	105	E1-S	4.058	0.062	1.079	10906277	2754309	3.319	0.069	1.256	63748495	13925341	3.738	0.069	1.082	11762740	2722416	2.905	0.093	1.388	45786994	7408143	3.943	0.072	1.189	11619414	2461945	4.431	0.118	1.303	62730591	7997767
	106	THB	5.835	0.067	1.046	540128	124365	5.272	0.074	1.099	1773823	385666	5.555	0.071	1.084	583363	128105	5.23	0.082	1.149	2234435	432617	6.002	0.083	1.301	575205	107046	5.469	0.084	1.225	2814811	495035
	107	A	3.391	0.066	1.169	506849	121032	2.805	0.143	0.97	1169326	131104	3.104	0.085	1.084	739562	140620	2.766	0.131	1.133	1552260	174198	3.398	0.092	1.27	652251	101145	2.736	0.151	1.327	1662652	169380
	108	E	4.129	0.068	1.072	1401117	325755	3.53	0.065	1.081	4834350	1163458	3.85	0.072	1.094	1446007	320945	3.503	0.069	1.077	8628252	1971120	4.157	0.076	1.289	1466356	294116	3.516	0.074	1.496	6710856	1255130
	109	5β-DiHE	5.268	0.063	1.016	827085	203022	4.733	0.117	13.942	22058834	902874	5.021	0.076	1.026	1151877	220518	4.706	0.153	13.098	29187292	1053799	5.384	0.074	1.211	940401	192793	4.857	0.136	13.155	29125888	1217824
	110	18-OHB	3.142	0.077	1.703	1615067	269813	2.59	0.09	3.458	3373155	415635	2.836	0.087	1.403	2037274	360070	2.563	0.086	3.395	4367477	495939	3.15	0.106	1.388	1558276	221810	2.521	0.103	4.841	4749587	415676
	111	F	4.102	0.07	1.083	3828614	842401	3.448	0.066	1.058	6577199	1559121	3.796	0.074	1.059	4181814	883481	3.42	0.069	1.091	11693006	2608174	4.176	0.083	1.197	4508377	833957	3.452	0.076	1.543	9930237	1784341
	112	11β,17α,21-(OH)3Preg	3.459	0.058	1.033	69550	18897	2.843	0.065	1.079	414245	100796	3.17	0.072	1.081	88717	19787	2.815	0.073	1.085	440209	96439	3.462	0.065	1.118	90267	21178	2.787	0.074	1.476	524946	99595
	113	5β-DiHF	5.221	0.065	0.987	298701	72491	4.63	0.116	10.091	16714806	772932	4.946	0.07	1.022	404724	81104	4.619	0.143	11.976	16590724	673539	5.37	0.072	1.027	337866	69637	4.785	0.142	10.584	18017755	810195
	114	DHEA-S	4.485	0.064	1.09	1640517	401145	3.598	0.074	1.221	15054567	3092146	4.139	0.068	1.095	2175164	505505	3.207	0.085	1.317	11125734	1975217	4.435	0.073	1.246	1811608	375920	4.907	0.126	1.252	15726397	1909944
	115	6β-OHF	13.218	0.107	1.152	2302635	342982	13.07	0.089	1.096	1350064	233738	13.108	0.106	1.277	1501797	211427	13.011	0.118	1.365	4349234	570597	13.875	0.098	1.279	2851779	443878	13.739	0.105	1.445	10332821	1423414
	116	18-OHF	13.214	0.104	1.142	2836122	409477	1.252	0.213	1.506	581185	54583	13.105	0.106	1.402	1009538	146053	13.009	0.117	1.276	3891840	528955	13.882	0.107	1.169	3612180	519607	13.729	0.099	1.452	8129330	1183113
	117	Chol	11.837	0.109	1.029	1139756	166746	11.344	0.076	0.916	409709	76331	11.634	0.099	1.041	1153529	184190	10.704	0.12	1.264	3892589	489887	12.397	0.101	1.052	1680597	250157	13.414	0.167	1.113	5138977	477529
	118	Preg-S	5.884	0.068	1.077	2962251	689897	5.214	0.075	1.246	27141917	5540445	5.514	0.073	1.105	3004358	650503	4.782	0.084	1.322	21253504	3810343	5.903	0.071	1.293	7125950	1492924	6.448	0.113	1.201	31622629	4145985
	119	20α-OHChol	11.723	0.099	1.101	1915754	300359	11.543	0.085	1.159	646881	123336	11.492	0.11	1.215	1680091	236251	11.383	0.131	1.236	2834837	386636	12.303	0.103	1.31	1829286	266124	12.129	0.098	1.251	4146775	646341
	120	22-OHChol	11.622	0.104	0.967	353945	54595	11.436	0.09	1.077	1558557	272020	11.394	0.09	1.155	378481	70285	11.282	0.085	1.206	1388190	255378	-----	-----	-----	-----	-----	11.907	0.09	1.137	2070043	336874
	121	E1-G	2.136	0.07	1.103	718110	162545	2.883	0.078	1.376	5343818	1018484	1.901	0.066	1.193	936305	209695	2.939	0.313	4.791	5238145	202298	1.931	0.073	1.229	872784	179504	2.964	0.11	1.988	6014717	723056
	122	E2-3-G	1.668	0.058	1.089	1192915	315337	2.309	0.074	1.495	7340985	1425630	1.504	0.059	1.2	1182430	308057	2.345	0.246	4.589	6400802	329367	1.49	0.064	1.362	1142152	269193	2.298	0.096	2.115	8132731	1117418
	123	E3-16-G	1.521	0.045	1.516	6800	2223	1.63	0.073	1.415	85623	16841	1.44	0.049	1.079	11434	3556	1.656	0.057	3.406	36078	2175	1.382	0.054	1.18	12364	3779	1.679	0.114	1.283	80205	8983
	124	T-G	2.134	0.067	1.184	3628400	825444	3.033	0.084	1.371	11193148	1954313	1.873	0.073	1.267	4571484	965671	3.077	0.296	4.375	10876987	512789	1.92	0.08	1.301	3788737	730524	3.101	0.113	1.897	11011978	1330661
	125	Et-G	3.387	0.071	1.102	252402	55963	5.144	0.086	1.251	2384816	402446	3.041	0.077	1.144	280498	51006	5.168	0.264	4.322	2102407	105927	3.258	0.082	1.169	260695	46886	5.458	0.099	1.713	2564926	345432
	126	An-G	3.443	0.072	1.096	334778	72013	5.355	0.088	1.398	2569562	431024	3.098	0.08	1.131	351513	65296	5.386	0.219	3.476	2414412	139281	3.317	0.082	1.134	768486	141017	5.645	0.099	1.711	2965222	402019
	127	Chol-S	11.85	0.113	0.972	5358604	755847	11.343	0.086	1.092	44350750	7926009	11.624	0.1	1.089	4965098	783162	10.704	0.114	1.233	40444988	5435965	12.398	0.109	1.063	7480973	1075493	13.43	0.187	1.04	64116467	5364989
	128	E2-3-G-17-S	0.939	0.063	1.259	1382000	347090	1.455	0.048	2.115	384167	94383	0.9	0.062	1.479	1838721	444728	26.494	0.046	0.76	317755	115020	0.842	0.067	1.391	1769862	402176	1.707	0.482	17.271	3349025	14784
		aPeak width at 50% heak height (W0.5).
		bSymmrty factors (S) were calculated by vendor software, LabSolutions Version 5.99 SP2.
		cIntensity threshold was set at 1500
