## Supplementary material for "Wide scope analysis of bioactive lipids, including steroids, bile acids, and polyunsaturated fatty acid metabolites, in human plasma by LC/MS/MS": Table S-7

### Sheet: Table S-7
	Table S-7. Loadings of PCA analysis and representative chemical properties.
		Name	Loadings 1	Loadings 2	logPow	pKa	pKb
	1	E2-3-G-17-S	0.40038	-0.72584	1.331	-1.38	-3.69
	2	PGK2	0.13146	0.033767	2.876	4.35	-1.6
	3	5β-DiHB	0.10517	0.069361	2.343	13.86	-0.29
	4	α-MCA	0.099605	0.02995	3.273	4.6	-2.69
	5	ω-MCA	0.099355	0.029599	3.273	4.6	-2.69
	6	β-MCA	0.098672	0.032957	3.273	4.6	-2.69
	7	7-keto-DCA	0.089754	0.02919	3.178	4.44	-0.33
	8	22-OHChol	0.087327	0.010729	6.026	18.2	-0.73
	9	PGF2α	0.084715	0.023466	2.736	4.36	-1.63
	10	PGE2	0.083796	0.024568	2.801	4.3	-1.63
	11	PGH2	0.083687	0.024649	3.917	4.36	-1.63
	12	PGE1	0.08269	0.026357	3.054	4.35	-1.63
	13	PGD2	0.079032	0.025852	2.801	4.4	-1.6
	14	TXB2	0.076197	0.019896	2.537	4.27	-2.85
	15	RvD2	0.070463	0.023199	3.143	4.64	-1.61
	16	PGG2	0.070408	0.024911	4.235	4.36	-4.24
	17	CA	0.069218	0.030349	3.205	4.48	-0.16
	18	LXB4	0.06813	0.022105	2.932	4.65	-1.55
	19	An-G	0.065336	0.021339	1.764	3.47	-3.69
	20	GHDCA	0.064866	0.022378	3.358	3.77	-0.66
	21	Et-G	0.0607	0.020542	1.764	3.47	-3.69
	22	UDCA	0.060179	0.028839	4.178	4.6	-0.54
	23	GUDCA	0.059965	0.020591	3.358	3.77	-0.29
	24	HDCA	0.059611	0.029079	4.178	4.79	-2.69
	25	RvD3	0.059335	0.019143	3.098	4.61	-1.29
	26	PGA2	0.059053	0.024469	3.64	4.4	-1.6
	27	GCA	0.056202	0.018875	2.395	3.77	-0.04
	28	PGB2	0.055321	0.023839	3.796	4.25	-1.59
	29	RvD1	0.05263	0.019783	3.143	4.47	-1.61
	30	12-keto-LCA	0.051952	0.026515	4.221	4.56	-1.36
	31	RvE1	0.051119	0.012713	2.636	4.65	-1.11
	32	7-keto-LCA	0.050927	0.026098	4.151	4.56	-1.33
	33	15-epi-LXA4	0.049997	0.01887	2.932	4.48	-1.58
	34	LXA4	0.048806	0.018434	2.932	4.48	-1.58
	35	Allo-LCA	0.048253	0.048295	5.18	4.79	-1.36
	36	Protectin D1	0.047793	0.02032	4.071	4.82	-1.31
	37	17,21-(OH)2Preg	0.046357	0.013005	2.465	12.59	-1.4
	38	Maresin-1	0.045099	0.019074	4.071	4.64	-1.31
	39	GCDCA	0.042853	0.019579	3.358	3.77	-0.29
	40	GDCA	0.040989	0.019668	3.381	3.77	-0.18
	41	Allo-CDCA	0.040224	0.02355	4.178	4.6	-0.54
	42	CDCA	0.039714	0.023426	4.178	4.6	-0.54
	43	GLCA	0.039573	0.022433	4.348	3.77	-0.58
	44	RvD4	0.039551	0.01596	3.143	4.45	-1.61
	45	LTB4	0.039439	0.01787	3.86	4.65	-1.27
	46	LTD4	0.038745	-0.00090385	3.114	3.29	8.05
	47	DCA	0.038665	0.023141	4.201	4.65	-0.35
	48	17-HDoHE	0.036253	0.018549	5.051	4.89	-1.61
	49	T-G	0.033503	0.010063	1.667	3.63	-3.69
	50	12-HETE	0.03292	0.018053	4.839	4.89	-1.61
	51	5-HETE	0.031829	0.017136	5.35	0	-7.05
	52	15-HpETE	0.031644	0.01756	5.145	4.82	-4.24
	53	5-HpETE	0.030853	0.017009	5.145	4.39	-4.24
	54	12-HpETE	0.030428	0.01683	5.145	4.89	-4.24
	55	DHA	0.029194	0.015237	6.04	4.89	0
	56	E1-G	0.028746	0.0082537	1.585	3.3	-3.69
	57	EPA	0.028186	0.014423	5.578	4.82	0
	58	LCA	0.028028	0.02226	5.18	4.79	-1.36
	59	AA	0.025256	0.013885	5.828	4.82	0
	60	E2-3-G	0.023622	0.0062445	1.557	3.3	-0.88
	61	E3-16-G	0.0062801	0.0016638	0.8148	3.46	-3.35
	62	Prog	0.002637	-0.15052	4.118	18.92	-4.82
	63	17,20α-(OH)2Prog	-0.005164	0.0054657	3.323	13.42	-3.13
	64	DHT	-0.0065194	-0.27784	3.641	19.38	-0.88
	65	6β-OHF	-0.006851	0.0074888	0.5712	12.58	-2.85
	66	Preg	-0.006945	0.00075079	4.049	18.2	-1.4
	67	20α-OHChol	-0.0075809	0.011283	6.058	18.2	-0.26
	68	ED	-0.0083848	0.0065617	3.662	19.78	-7.11
	69	5α-DiHDOC	-0.0083938	0.010269	3.346	13.86	-3.3
	70	5β-DHT	-0.008609	0.0090119	3.641	19.38	-0.88
	71	AD	-0.0091013	0.008819	3.662	19.78	-7.11
	72	A4	-0.0096148	0.0078939	3.66	19.03	-4.82
	73	An	-0.0098577	0.0073973	3.737	18.3	-1.36
	74	17α-OHProg	-0.01002	0.0081083	3.299	12.7	-3.8
	75	11-keto-A4	-0.010279	0.0037796	2.627	17.99	-4.87
	76	11β-OHProg	-0.01041	0.0087029	3.106	18.88	-0.26
	77	20α-OHProg	-0.010429	0.013259	4.189	19	-1.05
	78	DOC	-0.010432	0.0083818	3.344	13.86	-3.3
	79	17α-MeT	-0.011557	0.011671	3.91	19.09	-0.53
	80	17α-OHPreg	-0.011901	0.0084549	3.23	12.7	-1.4
	81	21-OHPreg	-0.01196	0.0098068	3.275	13.86	-1.4
	82	T	-0.012173	0.010336	3.636	19.09	-0.88
	83	11β-OHA4	-0.0124	0.0044673	2.649	14.88	-2.85
	84	2-OHE1	-0.012736	0.0035832	3.335	9.67	-6.25
	85	11-DHB	-0.012927	0.0025263	2.32	13.86	-3.3
	86	21-DOF	-0.013052	0.003443	2.297	12.69	-2.85
	87	11-DOF	-0.013554	0.0045508	2.534	12.59	-3.33
	88	16α-OHA4	-0.013719	0.0030204	2.812	13.38	-3.51
	89	TLCA	-0.013767	0.022466	3.917	-0.84	0.1
	90	2-ME1	-0.013838	-0.18389	3.597	10.29	-4.88
	91	18-OHB	-0.013842	0.00035478	1.373	13.8	-2.77
	92	5β-DiHE	-0.014073	0.0011758	1.517	12.58	-3.33
	93	B	-0.014107	0.004429	2.342	13.86	-0.26
	94	19-OHA4	-0.014315	0.0017207	2.675	18.71	-0.97
	95	16α-OHE1	-0.014422	0.0017609	2.863	10.33	-3.51
	96	TβMCA	-0.014542	0.0067002	2.039	-0.98	0.08
	97	THA	-0.014604	0.0014905	2.391	13.86	-1.36
	98	THB	-0.014855	0.002456	2.418	13.86	-0.25
	99	7α-OHA4	-0.014953	0.0003449	2.649	17.14	-0.61
	100	TαMCA	-0.015131	0.0061436	2.039	-0.98	0.08
	101	7α-OHT	-0.015164	-0.00015979	2.625	17.14	-0.44
	102	7α-OHPreg	-0.015185	0.0031287	3.23	12.7	-1.4
	103	A	-0.015277	0.00016571	1.497	13.82	-2.85
	104	5β-DiHF	-0.015339	0.00092247	1.541	12.58	-2.84
	105	E	-0.015499	3.7513e-05	1.517	12.58	-3.33
	106	19-OHT	-0.015539	0.0018	2.651	18.74	-0.62
	107	2-OHE2	-0.01554	0.0027762	3.309	9.67	-0.88
	108	11β,17α,21-(OH)3Preg	-0.015887	-0.00025667	1.47	12.58	-1.4
	109	Preg-S	-0.016087	0.022663	3.737	-1.36	-7.36
	110	Chol-S	-0.016675	0.034718	6.704	-1.36	0
	111	Chol	-0.016751	0.034387	7.052	18.2	-1.4
	112	11β-OHT	-0.017063	0.0041476	2.625	14.48	-2.85
	113	F	-0.017199	0.00016967	1.539	12.58	-2.85
	114	E1-S	-0.017863	0.019904	3.237	-1.75	-7.48
	115	7α-OHDHEA	-0.018036	-0.00045493	2.625	18.2	-0.81
	116	TDCA	-0.019731	0.016677	2.954	-0.94	0.22
	117	DHEA-S	-0.021271	0.020029	3.28	-1.36	-7.48
	118	TCDCA	-0.021513	0.015868	2.931	-0.99	0.18
	119	5α-DiHProg	-0.025815	0.0051735	4.12	19.34	-7.05
	120	TUDCA	-0.027666	0.013737	2.931	-0.99	0.18
	121	THDCA	-0.029999	0.012082	2.931	-0.98	0.08
	122	TCA	-0.032795	0.01264	1.971	-1.06	0.28
	123	E3	-0.071836	-0.0012643	2.742	10.33	-3.16
	124	5β-DiHProg	-0.092506	-0.24324	4.12	19.34	-7.05
	125	E1	-0.11465	0.11181	3.712	10.33	-5.45
	126	18-OHF	-0.12266	-0.33561	0.5755	12.51	-2.8
	127	LTE4	-0.20433	-0.30062	3.167	2.39	9.13
	128	LTC4	-0.72144	-0.14263	1.65	1.8	9.31
