## Supplementary material for "Wide scope analysis of bioactive lipids, including steroids, bile acids, and polyunsaturated fatty acid metabolites, in human plasma by LC/MS/MS": Table S-8

### Sheet: Table S-8
	Table S-8. Results of bioactive lipid analysis in plasma of human healthy volunteers.
	Compound name1	Compound name2	Class	Formula	Cas ID	KEGG ID	HMDB ID	Exact mass	Precursor ion form	MRM transition		RT (min)	ISTD	IS on column amount (pmol)	Intensity at 10 pmol injection	Ionization factor	Quantification results (nM)
										Q1	Q3						P1	P2	P3	P4	P5	P6	P7	P8	P9	P10	P11	P12	P13	P14	P15	P16	P17	P18	P19	P20	P21	P22	P23	P24
	EPA	Eicosapentaenoic acid 20:5 (n-3)	Fatty acid derived lipid mediator	C20H30O2	10417-94-4	C06428	HMDB0001999	302.225	[M−H]−	301.2	257.25	20.71±0.11	EPA-d5 (IS)	17.0755	509797	1	1806.05	1290.43	461.148	398.727	347.792	632.95	1520.71	2059.97	1321.2	869.605	1525.2	1623.28	2239.42	443.199	869.257	885.11	1703.78	2080.6	1308.54	2433.03	2321.35	1005.58	726.899	1930.06
	AA	Arachidonic acid 20:4 (n-6)	Fatty acid derived lipid mediator	C20H32O2	506-32-1	C00219	HMDB0001043	304.24	[M−H]−	303.25	259.2	21.52±0.09	AA-d8 (IS)	37.8548	852904	1	8237.05	7432.31	2944.65	2236.7	1878.51	3293.28	4785.75	7008.1	4196.65	3367.88	6310.54	5512.09	8213.06	2130.31	3955.89	4908.92	3272.25	5088.95	2735.04	6561.04	7997.14	4701.53	5727.44	6729.68
	DHA	Docosahexaenoic acid 22:6 (n-3)	Fatty acid derived lipid mediator	C22H32O2	6217-54-5	C06429	HMDB0002183	328.24	[M−H]−	327.25	283.3	21.30±0.08	DHA-d5 (IS)	14.0729	2356056	1	6564.76	5571.39	1789.91	1569.1	956.278	3494.64	7707.74	11597.8	5588.27	3640.96	8422	7881.3	10681.6	1847.53	4334.76	4335.22	3704.87	6197.34	3077.36	7574.79	8085.02	4206.57	5807.24	8881.23
	5-HETE	5S-Hydroxy-6E,8Z,11Z,14Z-eicosatetraenoic acid	Fatty acid derived lipid mediator	C20H32O3	70608-72-9	C04805	HMDB0011134	320.235	[M−H]−	319.23	115.1	18.14±0.05	15-HETE-d8 (IS)	7.94323	773620	0.823073	2.26426	1.37152	ND	ND	ND	ND	ND	1.09196	ND	ND	ND	1.5549	1.08516	ND	ND	ND	ND	ND	ND	2.75353	2.9329	ND	ND	0.888189
	12-HETE	12S-Hydroxy-6E,8Z,11Z,14Z-eicosatetraenoic acid	Fatty acid derived lipid mediator	C20H32O3	71030-37-0	C14777	HMDB0006111	320.235	[M−H]−	319.23	179.2	16.90±0.00	15-HETE-d8 (IS)	7.94323	823589	0.773136	2.68811	7.76234	7.73807	3.13901	3.73687	4.4573	3.05581	5.64707	7.78824	8.07168	7.97721	8.06341	9.78602	1.67959	7.08341	2.36854	7.94769	6.34428	4.63263	10.1624	9.17932	2.44754	9.77945	4.80976
	15-HETE	15S-Hydroxy-6E,8Z,11Z,14Z-eicosatetraenoic acid	Fatty acid derived lipid mediator	C20H32O3	54845-95-3	C04742	HMDB0003876	320.235	[M−H]−	319.23	219.2	16.17±0.05	15-HETE-d8 (IS)	7.94323	636746	1	2.51144	4.55361	2.40568	2.30915	2.61643	ND	2.3177	3.03815	2.92825	ND	3.76135	2.26863	3.01762	ND	1.72481	2.44773	1.53599	1.71707	ND	3.64505	4.60632	ND	2.58087	ND
	17-HDoHE	(±)17-Hydroxy-4Z,7Z,10Z,13Z,15E,19Z-docosahexaenoic acid	Fatty acid derived lipid mediator	C22H32O3	90780-52-2	-	HMDB0010213	344.235	[M−H]−	343.23	281.4	16.63±0.08	15-HETE-d8 (IS)	7.94323	263707	2.4146	ND	24.0854	30.9208	ND	ND	ND	17.2331	38.2646	30.6648	24.7652	18.7312	26.3643	41.6748	ND	ND	ND	25.9856	28.7008	ND	28.6591	39.9133	ND	21.9356	ND
	E2-3-G-17-S	β-Estradiol 3-(β-D-glucuronide) 17-sulfate	Steroid	C24H32O11S	99156-45-3	-	-	528.167	[M−H]−	527.16	351.15	1.53±0.03	18-OHB-d4 (IS)	61.212	1362977	0.522091	6.15653	2.44377	4.94706	6.46164	5.12706	3.25737	4.54509	3.9992	6.04702	3.26865	1.65037	4.96295	2.10902	3.64811	4.57603	9.73165	3.39817	3.99777	3.94505	1.69523	2.68453	1.83607	3.7319	1.48228
	An-G (and Et-G)	Androsterone glucuronide	Steroid	C25H38O8	1852-43-3	C11135	HMDB02829	466.257	[M−H]−	465.25	112.85	5.85±0.05	E-d8 (IS)	15.7754	333669	1.54553	64.2948	79.764	54.97	46.6739	45.4072	56.7167	41.6489	38.9971	38.0995	41.9816	45.5322	66.5873	91.6224	70.856	67.337	ND	65.3045	59.5357	45.6045	93.43	63.2068	36.5464	27.2839	15.3354
	T	Testosterone	Steroid	C19H28O2	58-22-0	C00535	HMDB00234	288.209	[M+H]+	289.22	97.2	11.01±0.05	T-d3 (IS)	0.357781	2227004	1	15.2941	14.2238	19.8517	21.9085	18.9842	28.1499	15.0852	10.1901	8.93915	8.42106	16.5307	20.018	10.5009	14.3202	17.8313	12.0104	18.2588	16.8903	13.1302	19.8516	21.233	0.846018	1.28315	0.626674
	7α-OHT	7α-Hydroxytestosterone	Steroid	C19H28O3	2141-17-5	C05291	HMDB03956	304.204	[M+H]+	305.21	269.3	4.67±0.06	T-d3 (IS)	0.357781	3731611	0.596794	ND	3.99564	ND	ND	ND	ND	ND	ND	ND	ND	ND	ND	ND	ND	ND	ND	ND	ND	ND	ND	ND	ND	ND	ND
	T-G	Testosterone glucuronide	Steroid	C25H36O8	1180-25-2	C11134	HMDB03193	464.241	[M+H]+	465.25	289.3	2.70±0.15	T-d3 (IS)	0.357781	2769730	0.804051	32.2832	96.2097	150.634	142.064	143.166	144.375	324.005	382.018	473.164	450.702	118.051	46.6528	40.0204	37.1154	84.2174	13.5175	9.31529	8.89625	19.4163	29.6525	84.6931	190.708	5.2398	25.9436
	Preg-S	Pregnenolone sulfate	Steroid	C21H32O5S	1247-64-9	C18044	HMDB00774	396.197	[M−H]−	395.19	96.9	9.98±0.03	Chol-S-d7 (IS)	10.7082	3736821	1.38374	ND	ND	ND	ND	ND	43.4348	117.863	55.6354	161.152	84.6881	146.433	44.978	ND	52.4201	46.914	42.215	110.037	162.066	104.69	74.1935	111.867	53.3879	38.2564	92.4591
	Prog	Progesterone	Steroid	C21H30O2	57-83-0	C00410	HMDB01830	314.225	[M+H]+	315.23	97.2	15.22±0.09	T-d3 (IS)	0.357781	5335975	0.417357	0.31799	0.335944	0.362995	0.330353	ND	0.300665	0.348665	ND	0.302624	0.277842	0.293255	0.258262	ND	0.262027	0.313642	ND	0.262133	0.246904	0.229985	0.323621	0.343008	29.7501	0.205797	15.3076
	20α-OHProg	20α-Hydroxyprogesterone	Steroid	C21H32O2	145-14-2	C04042	HMDB03069	316.24	[M+H]+	317.25	97.2	14.17±0.08	T-d3 (IS)	0.357781	3677222	0.605621	0.251427	0.285209	0.230451	ND	0.224729	0.313357	0.201593	ND	0.140733	0.203578	0.247528	0.242428	0.244351	0.249862	ND	ND	0.250463	0.154452	0.186859	0.280713	0.238483	1.79748	0.221372	2.22757
	17α-OHProg	17α-Hydroxyprogesterone	Steroid	C21H30O3	68-96-2	C01176	HMDB00374	330.219	[M+H]+	331.23	97.15	11.02±0.04	T-d3 (IS)	0.357781	144568	15.4045	29.4176	34.7054	37.2322	41.0809	36.3218	46.6423	26.6627	21.3785	22.7685	20.8252	28.5445	35.7335	27.8592	29.0594	35.3719	23.2493	32.1245	32.4279	27.732	35.8223	37.8281	ND	ND	ND
	B (and 21-DOF)	Corticosterone	Steroid	C21H30O4	50-22-6	C02140	HMDB01547	346.214	[M+H]+	347.22	329.3	8.14±0.07	B-d8 (IS)	2.0839	1545505	1	6.89848	11.6063	7.05451	8.38673	10.9668	15.7493	7.82837	10.8542	9.54517	6.20678	5.53987	8.85738	13.6191	5.86305	11.2865	93.2295	12.6293	10.4671	7.89768	20.8657	7.32104	7.35444	6.31472	20.3144
	DOC	11-Deoxycorticosterone	Steroid	C21H30O3	64-85-7	C03205	HMDB00016	330.219	[M+H]+	331.23	97.2	11.02±0.04	DOC-d8 (IS)	1.92339	2126855	1	2.95279	3.09788	2.74454	3.76474	0.876351	4.53314	2.97797	2.5295	1.88209	2.56123	2.50332	3.52235	2.81008	2.42997	3.30587	2.48509	3.65509	3.15718	2.67014	3.61084	3.55505	0.821239	1.25602	1.3636
	F	Cortisol	Steroid	C21H30O5	50-23-7	C00735	HMDB00063	362.209	[M+H]+	363.22	121.15	5.83±0.08	F-d4 (IS)	1.84834	1523452	1	1487.32	1063.35	1784.62	1177.62	1046.71	2992.46	608.646	1864.62	986.684	1361.33	1280.74	1606.41	328.377	1113.96	1913.91	195.972	2328.98	1829.36	530.154	2390.87	2001.56	535.636	590.021	2528.49
	E	Cortisone	Steroid	C21H28O5	53-06-5	C00762	HMDB02802	360.194	[M+H]+	361.2	163.2	5.80±0.09	E-d8 (IS)	15.7754	515695	1	123.605	69.2082	137.699	166.197	84.3151	153.818	102.77	157.727	115.403	154.014	96.224	156.124	ND	48.8369	170.933	ND	153.676	153.028	111.761	44.5724	94.9677	23.2824	105.825	179.044
	A	Aldosterone	Steroid	C21H28O5	52-39-1	C01780	HMDB00037	360.194	[M+H]+	361.2	343.2	4.48±0.32	B-d8 (IS)	2.0839	220809	6.99928	12.8068	40.0847	28.6973	17.2795	39.6842	36.2441	32.7674	24.8	30.9377	35.0184	42.5653	10.0815	ND	12.3612	ND	ND	11.6801	12.3155	ND	17.7748	22.4397	ND	187.116	ND
	5β-DiHE	17α,21-Dihydroxy-5β-pregnane-3,11,20-trione	Steroid	C21H30O5	68-54-2	C05469	HMDB06758	362.209	[M+CH3COO]−	421.22	331.1	7.65±0.07	B-d8 (IS)	2.0839	1053500	1.46702	5.37698	5.33017	16.3377	7.6074	7.48686	17.4135	3.74899	7.30839	5.62471	6.67334	5.92197	10.5211	ND	3.94441	13.1673	ND	6.9781	8.3978	8.94338	6.48654	4.03146	4.4133	5.44395	8.6163
	DHEA-S	Dehydroepiandrosterone sulfate	Steroid	C19H28O5S	651-48-9	C04555	HMDB01032	368.166	[M−H]−	367.16	96.9	6.84±0.02	T-d3 (IS)	0.357781	2127696	1.04667	3.21399	2.62508	0.590097	0.789785	7.51022	5.79806	58.6827	10.9926	75.6835	46.6558	128.208	11.4592	8.07499	8.69923	11.5375	1.97881	25.6164	35.2397	22.7188	7.80245	55.7276	38.7204	15.9074	45.0769
	7-keto-Chol	7-Ketocholesterol	Steroid	C27H44O2	-	-	HMDB0000501	400.334	[M+H]+	401.34	383.4	23.05±0.09	Chol-S-d7 (IS)	10.7082	4775649	1.08274	1302.34	1466.91	2925.92	2830.08	2440.15	1232.85	2440.98	3264.83	2242.47	2920.21	1874.92	2202.01	6300.82	3480.29	1788.1	2575.89	2872.19	2050.78	2797.94	2408.28	1126.52	1091.61	1615.57	703.556
	Chol-S	Cholesterol sulfate	Steroid	C27H46O4S	1256-86-6	C18043	HMDB00653	466.312	[M−H]−	465.3	96.9	22.34±0.11	Chol-S-d7 (IS)	10.7082	5170774	1	10442.4	12430.3	9613.23	8752.48	7755.39	7890.66	10658.3	12390.2	11018.5	9788.59	9373.98	8247.23	18238.6	8109.28	8504.28	6714.03	7123.65	7352.8	8750.24	10504.2	8505.16	6842.64	7675.33	7266.7
	7α-OHChol	7α-Hydroxycholesterol	Steroid	C27H46O2	-	-	-	402.35	[M+H−H2O]+	385.35	367.2	23.05±0.00	24-OHChol-d7 (IS)	328.758	3593868	0.0433978	156.319	143.813	158.532	155.865	159.384	170.591	124.237	122.523	122.161	181.354	132.69	168.263	170.607	186.961	146.316	154.8	197.516	152.866	171.552	156.688	134.034	129.272	153.497	103.332
	TCA	Taurocholic acid	Bile acid	C26H45NO7S	81-24-3	-	HMDB0000036	515.292	[M−H]−	514.28	514.15	7.66±0.07	TCA-d5 (IS)	3.78213	7528874	1	12.1696	34.7599	55.1172	86.4241	79.1292	89.2841	24.9401	7.39338	63.1194	24.4751	12.3358	10.2142	11.5113	36.0712	8.10486	42.6691	161.572	42.0451	166.962	293.295	121.292	57.2981	65.179	47.1415
	TαMCA	Tauro-α-muricholic acid	Bile acid	C26H45NO7S	-	-	-	515.292	[M−H]−	514.28	514.15	4.26±0.09	CA-d4 (IS)	1.1175	6142255	0.553722	ND	ND	0.773192	0.708315	6.24987	3.30032	4.65405	1.23891	7.28538	3.06521	0.80152	1.34285	ND	0.843053	2.92933	1.21536	2.36857	1.11639	6.5808	0.714348	ND	ND	21.8441	12.645
	TDCA	Taurodeoxychloic acid	Bile acid	C26H45NO6S	516-50-7	-	HMDB0000896	499.297	[M−H]−	498.29	498.2	11.49±0.05	DCA-d4 (IS)	0.760972	13329807	0.88234	4.72466	7.19332	3.10174	3.87714	17.7171	57.1782	46.4258	5.63825	147.689	80.4054	10.1285	14.1444	11.8174	37.6741	10.908	29.7742	104.591	29.1455	151.081	72.4552	24.7042	415.232	118.517	233.202
	TUDCA	Tauroursodeoxycholic acid	Bile acid	C26H45NO6S	14605-22-2	-	HMDB0000874	499.297	[M−H]−	498.29	498.2	7.19±0.12	DCA-d4 (IS)	0.760972	7596601	1.54825	7.48623	7.12885	ND	ND	14.7827	9.14077	89.5411	13.1041	257.603	109.78	34.2803	11.9864	14.6382	44.4654	10.7891	44.4536	500.581	155.823	824.956	500.681	219.708	126.783	38.8729	85.5244
	GCA	Glycocholic acid	Bile acid	C26H43NO6	475-31-0	C01921	HMDB0000138	465.309	[M−H]−	464.3	464.15	7.16±0.04	GCA-d4 (IS)	0.63469	3973059	1	89.367	252.786	156.688	150.505	197.139	193.092	184.559	48.6658	348.402	160.414	83.0659	73.5405	66.925	268.973	60.7561	2143.72	351.47	93.0071	454.825	540.102	296.614	85.4161	440.249	232.347
	GUDCA	Glycoursodeoxycholic acid	Bile acid	C26H43NO5	64480-66-6	-	HMDB0000708	449.314	[M−H]−	448.31	448.15	6.47±0.08	DCA-d4 (IS)	0.760972	7590916	1.54941	253.161	412.586	212.805	238.491	298.977	263.07	1255.81	653.956	2276.23	1636.2	549.926	770.873	867.972	1779.25	680.514	1179.7	2624.45	603.121	6171.67	4775.11	767.929	331.029	841.686	684.31
	GCDCA	Glycochenodeoxycholic acid	Bile acid	C26H43NO5	640-79-9	C05466	HMDB0000637	449.314	[M−H]−	448.31	448.15	10.19±0.03	DCA-d4 (IS)	0.760972	8850028	1.32897	1205.74	2047.05	796.882	967.401	1409.34	1074.06	1971.66	1035.81	4597.43	3127.65	964.824	1653.18	2042.26	3920.25	1096.15	2589.57	2519.02	443.735	6198.83	5610.88	1239.64	1352.79	2245	3819.63
	GDCA	Glycodeoxycholic acid	Bile acid	C26H43NO5	474-74-8	C15557	HMDB0000698	449.314	[M−H]−	448.31	448.15	11.06±0.04	DCA-d4 (IS)	0.760972	9497198	1.23841	511.172	808.535	1292.74	1659.26	1338.91	1975.74	420.426	231.433	1245.83	848.544	260.838	709.654	798.492	2131.59	569.022	508.83	861.268	176.025	1694.54	1222.13	116.452	875.361	3549.7	1811.19
	GLCA	Glycolithocholic acid	Bile acid	C26H43NO4	474-74-8	C15557	HMDB0000698	433.319	[M−H]−	432.31	432.2	13.79±0.11	LCA-d4 (IS)	0.784902	13442992	0.269191	14.4181	9.5226	25.0754	48.028	48.0655	22.123	7.64687	15.9804	24.7362	14.3226	7.92685	20.4832	55.2361	42.0431	15.2971	9.90466	15.1343	13.9281	35.3	9.99262	7.95852	11.9672	55.5427	11.3172
	CA	Cholic acid	Bile acid	C24H40O5	81-25-4	C00695	HMDB0000619	408.288	[M−H]−	407.28	407.1	8.44±0.09	CA-d4 (IS)	1.1175	3401101	1	79.0831	97.4681	55.9915	48.0169	21.5799	67.2658	80.5555	19.4509	70.5207	32.9963	21.723	48.1434	58.4083	58.5578	46.1694	78.2153	47.9917	35.3974	61.9222	54.1008	153.476	69.477	79.1452	67.2764
	ω-MCA	ω-Muricholic acid	Bile acid	C24H40O5	6830-03-1	C17727	HMDB0000364	408.288	[M−H]−	407.28	407.1	4.01±0.43	CA-d4 (IS)	1.1175	907415	3.74812	14.954	16.5637	20.9084	14.0022	27.0894	22.1046	37.9483	9.78429	27.3826	15.7689	14.4121	27.1591	32.2565	32.803	34.8829	17.3157	54.3786	32.558	79.809	51.0348	79.6332	21.2555	29.9396	44.7749
	α-MCA	α-Muricholic acid	Bile acid	C24H40O5	2393-58-0	-	HMDB0000506	408.288	[M−H]−	407.28	407.1	4.69±0.14	CA-d4 (IS)	1.1175	928528	3.6629	27.1028	23.6128	30.2716	20.9771	31.7248	31.3057	41.4576	14.2757	49.6434	25.9799	17.8027	37.5338	51.6407	46.9414	40.2223	81.5487	54.4742	51.458	65.1905	47.9977	89.1749	33.5722	25.2273	43.8086
	β-MCA	β-Muricholic acid	Bile acid	C24H40O5	2393-59-1	C17726	HMDB0000415	408.288	[M−H]−	407.28	407.1	4.99±0.14	CA-d4 (IS)	1.1175	1807073	1.8821	ND	6.51092	14.5622	12.1452	16.1622	15.7256	9.18981	7.97446	12.18	8.36738	8.18563	12.6577	15.1708	11.4961	13.3442	12.3595	56.6911	55.8398	64.6415	41.4973	36.3583	11.8995	29.3477	ND
	DCA	Deoxycholic acid	Bile acid	C24H40O4	83-44-3	C04483	HMDB0000626	392.293	[M−H]−	391.29	391.15	13.27±0.09	DCA-d4 (IS)	0.760972	11761424	1	634.294	253.718	657.166	508.844	766.76	715.967	328.783	445.452	627.002	296.629	277.783	722.074	751.77	604.16	902.786	530.814	616.108	295.086	210.946	240.036	131.37	784.983	530.107	570.406
	UDCA	Ursodeoxycholic acid	Bile acid	C24H40O4	128-13-2	C07880	HMDB0000946	392.293	[M−H]−	391.29	391.15	8.50±0.13	DCA-d4 (IS)	0.760972	2758624	4.26351	342.762	160.129	297.364	259.66	303.023	339.208	649.151	440.002	685.226	411.275	444.769	464.597	655.661	387.196	718.955	773.907	1384.27	1150.26	868.24	951.196	1012.64	516.946	299.192	254.229
	HDCA	Hyodeoxycholic acid	Bile acid	C24H40O4	83-49-8	-	HMDB0000733	392.293	[M−H]−	391.29	391.15	9.54±0.18	DCA-d4 (IS)	0.760972	2045185	5.75079	2642.83	1042.06	1920.95	1366.57	1137.51	1961.18	742.018	983.942	1373.48	734.515	661.486	1088.31	1764.25	1053.87	1820.06	1488.78	2273.91	1964.64	1341.24	1113.19	1416.9	1454.52	764.234	1081.41
	CDCA	Chenodeoxycholic acid	Bile acid	C24H40O4	474-25-9	C02528	HMDB0000518	392.293	[M−H]−	391.29	391.15	12.67±0.10	DCA-d4 (IS)	0.760972	2178988	5.39765	674.262	593.347	95.5778	78.9648	109.701	121.385	1060.72	305.56	869.571	327.962	452.931	844.969	1035.39	475.784	1261.16	1946.87	933.075	483.441	349.912	456.612	1691.77	833.511	151.115	1233.36
	7-keto-LCA	7-Ketolithocholic acid	Bile acid	C24H38O4	4651-67-6	-	HMDB0000467	390.277	[M−H]−	389.27	389.1	9.45±0.13	LCA-d4 (IS)	0.784902	3369971	1.07382	12.311	6.62984	5.75195	4.57751	6.85284	5.03502	18.8195	13.3581	21.3414	16.7743	18.4707	26.4601	45.6554	27.2227	23.9873	29.8329	39.85	49.7022	27.8951	37.8024	29.526	13.2138	7.94902	10.175
	12-keto-LCA	12-Ketolithocholic acid	Bile acid	C24H38O4	5130-29-0	-	HMDB0000328	390.277	[M−H]−	389.27	389.1	9.85±0.13	LCA-d4 (IS)	0.784902	3524119	1.02685	10.9855	7.82248	30.388	27.7466	6.45472	6.59207	4.15747	10.9346	13.3944	10.5202	6.02016	28.8262	67.2448	32.3236	24.7183	16.0448	19.703	14.0528	8.65703	9.92323	4.95831	12.247	27.0338	6.88733
	LCA	Lithocholic acid	Bile acid	C24H40O3	434-13-9	C03990	HMDB0000761	376.298	[M−H]−	375.29	375.15	17.18±0.15	LCA-d4 (IS)	0.784902	3618730	1	29.3575	9.05432	18.7054	23.0923	40.3431	33.8444	5.22568	23.4316	38.6905	18.496	8.87692	33.8657	24.7639	25.8043	25.8757	9.60293	32.6986	24.6859	14.5591	7.49965	6.2376	8.11342	27.9149	6.33169
